# Genomic epidemiology and phenotypic characterisation of *Salmonella enterica* serovar Panama in Victoria, Australia

**DOI:** 10.1101/2024.07.23.603842

**Authors:** Samriddhi Thakur, Sarah L. Baines, Cheryll M. Sia, Mary Valcanis, Louise Judd, Benjamin P. Howden, Hayley J. Newton, Danielle J. Ingle

## Abstract

*Salmonella enterica* serovar Panama, a causative agent of non-typhoidal salmonellosis (NTS), is one of several serovars that causes invasive NTS disease (iNTS) in humans. *S.* Panama is an understudied pathogen, with its pathobiology poorly understood. It is a predominant iNTS serovar in Australia, a high-income country with high rates of salmonellosis, where *S.* Panama has been documented to have a high odds ratio for causing iNTS. This study investigates the genomic epidemiology and antimicrobial resistance profiles of all *S.* Panama isolates recovered in Victoria, Australia, between 2000 and 2020. We examined the infection dynamics of *S.* Panama in seven isolates, representing the genetic diversity of the study population. Two sub-lineages, encompassed within a previously described Asian lineage, were identified. Multi-drug resistance (resistance to ≥3 drug classes) was detected in 46 (51.7%) Australian isolates. The plasmid-mediated colistin resistance gene, *mcr1.1*, was detected in one Australian *S.* Panama isolate, carried by an IncI plasmid previously reported in *Salmonella* and *Escherichia coli* isolates collected from poultry in South-East Asia. Examination of the intracellular replication dynamics of *S.* Panama isolates demonstrated diverse phenotypes. In THP-1 derived macrophages, despite low host cell uptake, *S.* Panama showed higher replication rates over time compared to *S. enterica* serovar Typhimurium. However, a causative genotype could not be identified to explain this observed phenotype. This study provides insights into the *S.* Panama isolates imported into Australia over two-decades, showing MDR was common in this iNTS serovar, and colistin resistance reported for the first time. It provides the first data on the host-pathogen interactions of *S.* Panama in Australia, which will aid our collective understanding of the pathobiology of *S.* Panama and iNTS serovars more broadly.

**Author Summary:** In Australia, non-typhoidal *Salmonella* (NTS) cases have been on the rise since the 1970s; characterised by self-limiting enteritis, some NTS infections can result in systemic infections called invasive NTS disease. *Salmonella enterica* serovar Panama is a leading iNTS serovar in Australia. This study characterised the genomic epidemiology of *S.* Panama, identifying two lineages circulating in Australia over two decades and placing them within a global context. It also investigated the antimicrobial resistance (AMR) mechanisms of *S.* Panama, with multi-drug resistance commonly observed. Further, it identified the first plasmid-mediated colistin-resistant *S.* Panama in Australia. We additionally examined the characteristics of *S.* Panama-mediated host-pathogen interactions in both epithelial and macrophage cells lines, providing the first insight into the infection dynamics of this understudied pathogen. Thus, this study combines genomics and *in vitro* infection experiments to understand the pathogenic behaviour of the neglected iNTS *S.* Panama.
