## Supplementary Table 1 for "Genomic epidemiology and phenotypic characterisation of *Salmonella enterica* serovar Panama in Victoria, Australia"

### Sheet: Isolate details for phylogeny
Isolate	Accession	Year	Country	Source	ST	BAPS	AMR genes detected														Plasmid Incompatibility Type detected
							Beta-lactamase (not ESBL or carbapenemase)	Chloramphenicol	Chloramphenicol/Florfenicol	Colistin	Efflux	Kanamycin	Macrolide	Other antimicrobial	Phenicol/Quinolone	Quinolone	Streptomycin	Sulfomide	Tetracycline	Trimethoprim	IncFIA(HI1)_1_HI1	IncFIB(K)_1_Kpn3	IncFIB(pB171)_1_pB171	IncFIC(FII)_1	IncFII(S)_1	IncFII(p96A)_1_p96A	IncHI1A_1	IncHI1B(R27)_1_R27	IncI1_1_Alpha	IncI2_1	IncI_Gamma_1	IncN_1	IncQ1_1	IncR_1	IncX1_1	IncX4_2
AUSMDU00017474	SRS8637383	2018	Australia	faecal	4751	1					mdsA*;mdsB*										.	.	.	.	98.85	.	.	.	.	.	.	.	.	.	.	.
AUSMDU00018119	SRS8638060	2018	Australia	faecal	48	2					mdsA*;mdsB*										.	.	.	.	.	.	.	.	.	.	.	.	.	.	.	.
AUSMDU00018251	SRS8638360	2018	Australia	invasive	48	3	blaTEM-1	cmlA1			mdsA*;mdsB*						aadA1;aadA2	sul3	tet(A)*;tet(M)*	dfrA12	100	100	.	.	.	.	.	.	.	.	.	.	.	.	.	.
AUSMDU00026456	SRS15259518	2019	Australia	faecal	48	3	blaTEM-1	cmlA1			mdsA*;mdsB*						aadA1;aadA2	sul3	tet(A)*;tet(M)*	dfrA12	100	100	.	.	.	.	.	.	.	.	.	.	.	.	.	.
AUSMDU00027281	SRS15259783	2019	Australia	faecal	48	3	blaTEM-1	cmlA1			mdsA*;mdsB*						aadA1;aadA2	sul3	tet(A)*;tet(M)*	dfrA12	100	100	.	.	.	.	.	.	.	.	.	.	.	.	.	.
AUSMDU00038276	SRR28295050	2005	Australia	faecal	48	3	blaTEM-1	cmlA1*			mdsA*;mdsB*	aph(3')-Ia					aadA1	sul3	tet(B)*	dfrA14	100	.	.	.	.	.	100	100	.	.	.	.	.	.	.	.
AUSMDU00038277	SRR28295049	2005	Australia	faecal	48	4					mdsA*;mdsB*
AUSMDU00038279	SRR28295038	2006	Australia	faecal	48	4		cmlA1			mdsA*;mdsB*						aadA1;aadA2	sul3		dfrA12	.	.	.	.	.	.	.	.	.	.	.	.	.	.	.	.
AUSMDU00038281	SRR28295027	2007	Australia	faecal	48	3	blaTEM-1*^	catA1;cmlA1*			mdsA*;mdsB*						aadA1	sul3	tet(B)*	dfrA14	100	.	.	.	.	.	100	100	.	.	.	.	.	.	.	.
AUSMDU00038283	SRR28295016	2007	Australia	faecal	48	3					mdsA*;mdsB*
AUSMDU00038284	SRR28295005	2008	Australia	faecal	48	4					mdsA*;mdsB*						aph(3'')-Ib;aph(6)-Id				.	.	.	.	.	.	.	.	.	.	.	.	.	100	100	.
AUSMDU00038285	SRR28294994	2009	Australia	faecal	48	3					mdsA*;mdsB*
AUSMDU00038286	SRR28294983	2010	Australia	faecal	48	3					mdsA*;mdsB*
AUSMDU00038288	SRR28294972	2010	Australia	faecal	48	3					mdsA*;mdsB*
AUSMDU00038297	SRR28294969	2011	Australia	faecal	48	3	blaTEM-1	cmlA1			mdsA*;mdsB*						aadA1;aadA2	sul3	tet(A)*;tet(M)*	dfrA12	100	100	.	.	.	.	.	.	.	.	.	.	.	.	.	.
AUSMDU00038298	SRR28295048	2011	Australia	faecal	48	4	blaTEM-1				mdsA*;mdsB*									dfrA12	.	.	.	.	.	.	.	.	.	.	.	.	.	.	.	.
AUSMDU00038301	SRR28295046	2012	Australia	faecal	48	3	blaTEM-1	cmlA1			mdsA*;mdsB*						aadA1;aadA2	sul3	tet(A)*;tet(M)*	dfrA12	100	100	.	.	.	.	.	.	.	.	.	.	.	.	.	.
AUSMDU00038304	SRR28295045	2013	Australia	faecal	48	3	blaTEM-103	cmlA1			mdsA*;mdsB*						aadA1;aadA2	sul3	tet(A)*;tet(M)*	dfrA12
AUSMDU00038306	SRR28295044	2014	Australia	faecal	48	3					mdsA*;mdsB*
AUSMDU00038307	SRR28295043	2014	Australia	faecal	48	3					mdsA*;mdsB*
AUSMDU00038308	SRR28295042	2014	Australia	faecal	48	3	blaTEM-1		floR*		mdsA*;mdsB*							sul2	tet(A)*;tet(M)*		100	100	.	.	.	.	.	.	.	.	.	.	.	.	100	.
AUSMDU00038309	SRR28295041	2015	Australia	faecal	48	3	blaTEM-1	cmlA1			mdsA*;mdsB*						aadA1;aadA2	sul3	tet(A)*;tet(M)*	dfrA12	.	.	.	.	.	.	.	.	.	.	.	.	.	.	.	.
AUSMDU00038311	SRR28295039	2016	Australia	faecal	48	5					mdsA*;mdsB*										.	.	.	.	.	.	.	.	.	.	.	.	.	.	.	.
AUSMDU00038312	SRR28295037	2016	Australia	faecal	48	3					mdsA*;mdsB*										.	.	.	.	.	.	.	.	.	100	.	.	.	.	.	.
AUSMDU00038315	SRR28295036	2018	Australia	invasive	48	3	blaTEM-103	cmlA1			mdsA*;mdsB*						aadA1;aadA2	sul3	tet(A)*;tet(M)*	dfrA12
AUSMDU00066502	SRR28295034	2016	Australia	invasive	48	3		cmlA1*^			mdsA*;mdsB*						aadA2	sul3	tet(A)*	dfrA12
AUSMDU00066509	SRR28295033	2016	Australia	invasive	48	3					mdsA*;mdsB*					qnrS1					100	.	.	.	.	.	.	.	.	.	.	.	.	.	.	.
AUSMDU00066523	SRR28295032	2016	Australia	invasive	48	3	blaTEM-1	cmlA1			mdsA*;mdsB*						aadA1;aadA2	sul3	tet(A)*;tet(M)*	dfrA12	100	100	.	.	.	.	.	.	.	.	.	.	.	.	.	.
AUSMDU00066524	SRR28295031	2016	Australia	invasive	48	3	blaTEM-1	cmlA1			mdsA*;mdsB*						aadA1;aadA2	sul3	tet(A)*;tet(M)*	dfrA12	100	100	.	.	.	.	.	.	.	.	.	.	.	.	.	.
AUSMDU00066767	SRR28295030	2017	Australia	invasive	48	3					mdsA*;mdsB*
AUSMDU00067642	SRR28295029	2014	Australia	faecal	48	3	blaTEM-1	cmlA1	floR*		mdsA*;mdsB*						aadA1;aadA2	sul2;sul3	tet(A)*;tet(M)*	dfrA12	100	100	.	.	.	.	.	.	.	.	.	.	.	.	100	.
AUSMDU00067648	SRR28295028	2014	Australia	faecal	48	3	blaTEM-1	cmlA1			mdsA*;mdsB*						aadA1;aadA2	sul3	tet(A)*;tet(M)*	dfrA12	100	100	.	.	.	.	.	.	.	.	.	.	.	.	.	.
AUSMDU00067657	SRR28295026	2014	Australia	faecal	48	5					mdsA*;mdsB*
AUSMDU00067670	SRR28295025	2014	Australia	invasive	48	3	blaTEM-1	cmlA1			mdsA*;mdsB*						aadA1;aadA2	sul3	tet(A)*;tet(M)*	dfrA12	100	100	.	.	.	.	.	.	.	.	.	.	.	.	.	.
AUSMDU00067671	SRR28295024	2014	Australia	faecal	48	3					mdsA*;mdsB*
AUSMDU00067678	SRR28295023	2015	Australia	faecal	48	3					mdsA*;mdsB*
AUSMDU00067702	SRR28295022	2014	Australia	faecal	48	3	blaTEM-1	cmlA1	floR*		mdsA*;mdsB*						aadA1;aadA2	sul2;sul3	tet(A)*;tet(M)*	dfrA12	100	100	.	.	.	.	.	.	.	.	.	.	.	.	100	.
AUSMDU00067707	SRR28295021	2014	Australia	faecal	48	3	blaTEM-1	cmlA1			mdsA*;mdsB*						aadA1;aadA2	sul3	tet(A)*;tet(M)*	dfrA12	100	100	.	.	.	.	.	.	.	.	.	.	.	.	.	.
AUSMDU00067711	SRR28295020	2015	Australia	invasive	48	3	blaTEM-1	cmlA1	floR*	mcr-1.1	mdsA*;mdsB*		mph(A)			qnrS1	aadA1;aadA2	sul2;sul3	tet(A)*;tet(M)*	dfrA12	.	.	.	.	.	.	.	.	.	100	.	.	.	.	.	.
AUSMDU00067720	SRR28295019	2014	Australia	invasive	48	3					mdsA*;mdsB*							sul3			100	100	.	.	.	.	.	.	.	.	.	.	.	.	.	.
AUSMDU00067778	SRR28295018	2013	Australia	faecal	48	5					mdsA*;mdsB*
AUSMDU00067783	SRR28295017	2013	Australia	faecal	48	3					mdsA*;mdsB*
AUSMDU00067784	SRR28295015	2013	Australia	faecal	48	3	blaTEM-1	cmlA1			mdsA*;mdsB*						aadA1;aadA2	sul3	tet(A)*;tet(M)*	dfrA12	100	100	.	.	.	.	.	.	.	.	.	.	.	.	.	.
AUSMDU00067786	SRR28295014	2013	Australia	invasive	48	3					mdsA*;mdsB*
AUSMDU00067798	SRR28295013	2013	Australia	faecal	48	3	blaTEM-1	cmlA1			mdsA*;mdsB*						aadA1;aadA2	sul3	tet(A)*;tet(M)*	dfrA12	100	100	.	.	.	.	.	.	.	.	.	.	.	.	.	.
AUSMDU00067801	SRR28295012	2013	Australia	invasive	48	3					mdsA*;mdsB*
AUSMDU00067803	SRR28295011	2013	Australia	invasive	48	3					mdsA*;mdsB*
AUSMDU00067806	SRR28295010	2013	Australia	faecal	48	3	blaTEM-103	cmlA1			mdsA*;mdsB*						aadA1;aadA2	sul3	tet(A)*;tet(M)*	dfrA12
AUSMDU00067873	SRR28295009	2013	Australia	faecal	48	3	blaTEM-1	cmlA1			mdsA*;mdsB*						aadA1;aadA2	sul3	tet(A)*;tet(M)*	dfrA12	100	100	.	.	.	.	.	.	.	.	.	.	.	.	.	.
AUSMDU00067895	SRR28295008	2013	Australia	invasive	48	3	blaTEM-103	cmlA1			mdsA*;mdsB*						aadA1;aadA2	sul3	tet(A)*;tet(M)*	dfrA12
AUSMDU00067896	SRR28295007	2013	Australia	invasive	48	3	blaTEM-1	cmlA1			mdsA*;mdsB*						aadA1;aadA2	sul3	tet(A)*;tet(M)*	dfrA12	100	100	.	.	.	.	.	.	.	.	.	.	.	.	.	.
AUSMDU00067924	SRR28295006	2012	Australia	invasive	48	3					mdsA*;mdsB*										.	.	.	.	.	.	.	.	.	.	.	.	.	.	.	.
AUSMDU00067926	SRR28295004	2012	Australia	faecal	48	4					mdsA*;mdsB*								tet(A)*
AUSMDU00067931	SRR28295003	2012	Australia	faecal	48	3	blaTEM-1	cmlA1			mdsA*;mdsB*						aadA1;aadA2	sul3	tet(A)*;tet(M)*	dfrA12	100	100	.	.	.	.	.	.	.	.	.	.	.	.	.	.
AUSMDU00067934	SRR28295002	2012	Australia	faecal	48	2					mdsA*;mdsB*
AUSMDU00067935	SRR28295001	2012	Australia	invasive	48	4	blaTEM-1	cmlA1			mdsA*;mdsB*				oqxA;oqxB		aadA1;aadA2;aph(3'')-Ib;aph(6)-Id	sul3	tet(A)	dfrA12	.	.	.	.	.	.	.	.	.	.	.	.	.	.	.	.
AUSMDU00067936	SRR28295000	2012	Australia	faecal	48	3					mdsA*;mdsB*										.	.	.	.	.	.	.	.	.	.	.	.	.	.	.	100
AUSMDU00067937	SRR28294999	2012	Australia	faecal	48	3	blaTEM-1	cmlA1			mdsA*;mdsB*						aadA1;aadA2	sul3	tet(A)*;tet(M)*	dfrA12	100	100	.	.	.	.	.	.	.	.	.	.	.	.	.	.
AUSMDU00067954	SRR28294998	2012	Australia	invasive	48	3	blaTEM-1	cmlA1	floR*		mdsA*;mdsB*						aadA1;aadA2	sul3	tet(A)*;tet(M)*	dfrA12	100	100	.	.	.	.	.	.	.	.	.	.	95.73	.	.	.
AUSMDU00067984	SRR28294997	2011	Australia	faecal	48	3	blaTEM-1*	cmlA1			mdsA*;mdsB*						aadA1;aadA2	sul3	tet(A)*;tet(M)*	dfrA12
AUSMDU00067986	SRR28294996	2011	Australia	invasive	48	3					mdsA*;mdsB*
AUSMDU00068128	SRR28294995	2013	Australia	invasive	48	3	blaTEM-1	cmlA1			mdsA*;mdsB*						aadA1;aadA2	sul3	tet(A)*;tet(M)*	dfrA12	100	100	.	.	.	.	.	.	.	.	.	.	.	.	.	.
AUSMDU00068144	SRR28294993	2012	Australia	faecal	48	3			floR*^		mdsA*;mdsB*								tet(M)*		.	.	.	.	.	.	.	.	.	.	.	.	95.73	.	.	.
AUSMDU00068163	SRR28294992	2012	Australia	invasive	48	3	blaTEM-1*^	cmlA1			mdsA*;mdsB*						aadA1;aadA2	sul3	tet(A)*;tet(M)*	dfrA12	.	100	.	.	.	.	.	.	.	.	.	.	.	.	.	.
AUSMDU00068226	SRR28294991	2010	Australia	invasive	48	3					mdsA*;mdsB*
AUSMDU00068236	SRR28294990	2010	Australia	invasive	48	3					mdsA*;mdsB*
AUSMDU00068372	SRR28294989	2007	Australia	faecal	48	5					mdsA*;mdsB*
AUSMDU00068376	SRR28294988	2007	Australia	faecal	48	1					mdsA*;mdsB*
AUSMDU00068381	SRR28294987	2008	Australia	faecal	48	4	blaTEM-1				mdsA*;mdsB*				oqxA;oqxB		aph(3'')-Ib;aph(6)-Id		tet(A)		.	.	.	.	.	.	.	.	.	.	.	.	.	.	.	.
AUSMDU00068386	SRR28294986	2009	Australia	invasive	48	3	blaTEM-1	cmlA1			mdsA*;mdsB*						aadA1;aadA2	sul3	tet(A)*	dfrA12	100	100	.	.	.	.	.	.	.	.	.	.	.	.	.	.
AUSMDU00068389	SRR28294985	2008	Australia	invasive	48	4	blaTEM-1				mdsA*;mdsB*				oqxA;oqxB		aph(3'')-Ib;aph(6)-Id		tet(A)		.	.	.	.	.	.	.	.	.	.	.	.	.	.	.	.
AUSMDU00068394	SRR28294984	2007	Australia	invasive	48	3					mdsA*;mdsB*
AUSMDU00068396	SRR28294982	2008	Australia	faecal	48	4	blaTEM-1	cmlA1			mdsA*;mdsB*						aadA1;aadA2;aph(3'')-Ib;aph(6)-Id	sul3	tet(A)	dfrA12
AUSMDU00068404	SRR28294981	2007	Australia	invasive	48	4	blaTEM-1	cmlA1			mdsA*;mdsB*						aadA1;aadA2;aph(3'')-Ib;aph(6)-Id	sul3	tet(A)	dfrA12	.	.	.	.	.	.	.	.	.	.	.	.	.	.	.	.
AUSMDU00068416	SRR28294980	2008	Australia	invasive	48	4		cmlA1			mdsA*;mdsB*						aadA1;aadA2;aph(3'')-Ib;aph(6)-Id	sul3	tet(A)	dfrA12
AUSMDU00068423	SRR28294979	2009	Australia	faecal	48	4	blaTEM-1	cmlA1			mdsA*;mdsB*						aadA1;aadA2;aph(3'')-Ib;aph(6)-Id	sul3	tet(A)	dfrA12	.	.	.	.	.	.	.	.	.	.	.	.	.	.	.	.
AUSMDU00068438	SRR28294978	2009	Australia	faecal	48	4	blaTEM-1				mdsA*;mdsB*						aph(3'')-Ib;aph(6)-Id		tet(A)
AUSMDU00068445	SRR28294977	2008	Australia	invasive	48	3	blaTEM-1	cmlA1			mdsA*;mdsB*						aadA1;aadA2	sul3	tet(A)*;tet(M)*	dfrA12	100	100	.	.	.	.	.	.	.	.	.	.	.	.	.	.
AUSMDU00068455	SRR28294976	2008	Australia	invasive	48	4					mdsA*;mdsB*						aph(3'')-Ib;aph(6)-Id		tet(M)*		100	.	.	.	.	.	100	100	.	.	.	.	.	100	100	.
AUSMDU00068666	SRR28294975	2007	Australia	faecal	48	3					mdsA*;mdsB*										.	.	.	.	.	.	.	.	.	.	.	.	.	.	.	.
AUSMDU00068672	SRR28294974	2007	Australia	invasive	48	3	blaTEM-1*^	catA1;cmlA1*			mdsA*;mdsB*	aph(3')-Ia					aadA1	sul3	tet(B)*	dfrA14	100	.	.	.	.	.	100	100	.	.	.	.	.	.	.	.
AUSMDU00068676	SRR28294973	2007	Australia	faecal	-	4		cmlA1			mdsA*;mdsB*				oqxA;oqxB		aadA1;aadA2;aph(3'')-Ib;aph(6)-Id	sul3	tet(A)	dfrA12	.	.	.	.	.	.	.	.	.	.	.	.	.	.	.	.
AUSMDU00069641	SRR28294971	2004	Australia	invasive	48	3	blaTEM-1	catA1			mdsA*;mdsB*						aadA1	sul3	tet(B)*
AUSMDU00069673	SRR28294970	2002	Australia	faecal	48	2					mdsA*;mdsB*										.	.	.	.	.	.	.	.	.	.	.	.	.	.	.	.
AUSMDU00070328	pending	2002	Australia	invasive	48	3					mdsA*;mdsB*								tet(B)*	dfrA14	100	.	.	.	.	.	100	100	.	.	.	.	.	.	.	.
AUSMDU00070481	pending	2000	Australia	faecal	48	3					mdsA*;mdsB*
AUSMDU00070500	pending	2002	Australia	faecal	48	3					mdsA*;mdsB*
AUSMDU00070600	pending	2000	Australia	faecal	48	4					mdsA*;mdsB*										.	.	.	.	.	.	.	.	.	.	.	.	.	.	.	.
AUSMDU00070609	pending	2000	Australia	faecal	48	3					mdsA*;mdsB*
ERR1810358	ERR1810358	2016	Ireland		48	5					mdsA*;mdsB*										.	.	100	.	.	.	.	.	.	.	.	.	.	.	.	.
ERR1815529	ERR1815529	2016	Ireland		48	5					mdsA*;mdsB*
ERR1830489	ERR1830489	2015	Ireland		48	2	blaTEM-1				mdsA*;mdsB*						aadA12;aph(6)-Id;aph(3'')-Ib*^	sul2	tet(A)	dfrA14	.	.	.	.	.	.	.	.	.	.	.	100	.	.	.	.
ERR1830494	ERR1830494	2015	Ireland		48	2	blaTEM-1				mdsA*;mdsB*						aadA12;aph(6)-Id;aph(3'')-Ib*^	sul2	tet(A)	dfrA14	.	.	.	.	.	.	.	.	.	.	.	100	.	.	.	.
ERR1988389	ERR1988389	2017	Ireland		48	5					mdsA*;mdsB*
CP012346.1	CP012346.1	2013	USA			5
SRR10542565	SRR10542565	2019	United Kingdom		48	2					mdsA*;mdsB*										.	.	.	.	.	.	.	.	.	.	.	.	.	.	.	.
SRR10763795	SRR10763795	2019	United Kingdom		48	2					mdsA*;mdsB*
SRR1106437	SRR1106437	2003	Thailand		48	4	blaTEM-1	cmlA1			mdsA*;mdsB*			bleO*^	oqxA;oqxB		aadA1;aadA2;aph(3'')-Ib;aph(6)-Id	sul3	tet(A)	dfrA12	.	.	.	.	.	.	.	.	.	.	.	.	.	.	.	.
SRR11435819	SRR11435819	2020	United Kingdom		48	3	blaTEM-1	cmlA1			mdsA*;mdsB*						aadA1;aadA2	sul3	tet(M)*	dfrA12	100	100	.	.	.	.	.	.	.	.	.	.	.	.	.	.
SRR11451546	SRR11451546	2020	United Kingdom		48	5					mdsA*;mdsB*
SRR12403944	SRR12403944	2020	United Kingdom		48	5					mdsA*;mdsB*										.	.	.	.	100	.	.	.	100	.	.	.	.	.	.	.
SRR12430838	SRR12430838	2020	United Kingdom		48	5					mdsA*;mdsB*										.	.	.	.	100	.	.	.	.	.	.	.	.	.	.	.
SRR12691791	SRR12691791	2017	Canada		48	3					mdsA*;mdsB*								tet(M)*		100	100	.	.	.	.	.	.	.	.	.	.	.	.	.	.
SRR12995210	SRR12995210	2020	United Kingdom		48	2					mdsA*;mdsB*										.	.	.	.	.	.	.	.	.	.	97.16	.	.	.	.	.
SRR13145375	SRR13145375	2017	Canada		48	5					mdsA*;mdsB*
SRR13482642	SRR13482642	2018	Canada		48	5					mdsA*;mdsB*										.	.	.	.	100	.	.	.	.	.	.	.	.	.	.	.
SRR13685680	SRR13685680	2018	Canada		4751	1					mdsA*;mdsB*
SRR13769644	SRR13769644	2017	Canada		8497	5					mdsA*;mdsB*
SRR13849867	SRR13849867	2017	Canada		48	5					mdsA*;mdsB*
SRR13966493	SRR13966493	2017	Canada		48	5					mdsA*;mdsB*
SRR14253855	SRR14253855	2018	Canada		48	1					mdsA*;mdsB*										.	.	.	.	98.85	.	.	.	.	.	.	.	.	.	.	.
SRR14273352	SRR14273352	2018	Canada		48	5					mdsA*;mdsB*
SRR15853734	SRR15853734	2021	United Kingdom		48	2					mdsA*;mdsB*
SRR16200008	SRR16200008	2021	United Kingdom		48	2					mdsA*;mdsB*										.	.	.	.	.	.	.	.	.	.	.	.	.	.	.	.
SRR1645769	SRR1645769	2012	United Kingdom		48	4					mdsA*;mdsB*										.	.	.	.	.	.	.	.	.	.	.	.	.	.	.	.
SRR1645852	SRR1645852	2013	United Kingdom		48	2					mdsA*;mdsB*
SRR1646059	SRR1646059	2012	United Kingdom		48	3	blaTEM-1	cmlA1			mdsA*;mdsB*						aadA1;aadA2	sul3	tet(A)*;tet(M)*	dfrA12	100	100	.	.	.	.	.	.	.	.	.	.	.	.	.	.
SRR16951852	SRR16951852	2021	United Kingdom		48	2					mdsA*;mdsB*
SRR1957850	SRR1957850	2014	United Kingdom		48	3					mdsA*;mdsB*
SRR1958244	SRR1958244	2014	United Kingdom		48	5					mdsA*;mdsB*
SRR1966109	SRR1966109	2014	United Kingdom		48	3	blaTEM-1	cmlA1			mdsA*;mdsB*						aadA1;aadA2	sul3	tet(A)*;tet(M)*	dfrA12	100	100	.	.	.	.	.	.	.	.	.	.	.	.	.	.
SRR3322707	SRR3322707	2015	United Kingdom		48	5					mdsA*;mdsB*
SRR3499812	SRR3499812	2015	USA		48	5					mdsA*;mdsB*
SRR5016932	SRR5016932	2016	USA		48	5					mdsA*;mdsB*										.	.	.	.	100	.	.	.	.	.	.	.	.	.	.	.
SRR5060627	SRR5060627	2016	USA		48	5					mdsA*;mdsB*
SRR5084264	SRR5084264	2016	USA		48	5					mdsA*;mdsB*
SRR5116985	SRR5116985	2016	USA		48	5					mdsA*;mdsB*
SRR5189066	SRR5189066	2016	USA		48	5					mdsA*;mdsB*
SRR5216377	SRR5216377	2015	United Kingdom		48	3	blaTEM-1	cmlA1			mdsA*;mdsB*						aadA1;aadA2	sul3	tet(A)*;tet(M)*	dfrA12	100	100	.	.	.	.	.	.	.	.	.	.	.	.	.	.
SRR5687391	SRR5687391	2017	USA		48	5					mdsA*;mdsB*
SRR5760404	SRR5760404	2015	USA		48	3	blaTEM-1	cmlA1			mdsA*;mdsB*						aadA1;aadA2	sul3	tet(A)*;tet(M)*	dfrA12	100	100	.	.	.	.	.	.	.	.	.	.	100	.	.	.
SRR5896132	SRR5896132	2015	USA		48	5					mdsA*;mdsB*
SRR5921528	SRR5921528	2012	USA		48	1					mdsA*;mdsB*
SRR6254895	SRR6254895	2017	USA		48	5					mdsA*;mdsB*
SRR6334790	SRR6334790	2017	USA		48	5					mdsA*;mdsB*										.	.	.	.	100	.	.	.	.	.	.	.	.	.	.	.
SRR6682082	SRR6682082	2018	USA		48	5					mdsA*;mdsB*
SRR6687349	SRR6687349	2017	USA		48	5					mdsA*;mdsB*
SRR6808632	SRR6808632	2016	United Kingdom		48	2					mdsA*;mdsB*										.	.	.	.	.	.	.	.	.	.	.	.	.	.	.	.
SRR6813649	SRR6813649	2017	USA		48	5					mdsA*;mdsB*
SRR6879305	SRR6879305	2018	USA		48	5					mdsA*;mdsB*										.	.	.	.	.	100	.	.	.	.	.	.	.	.	.	.
SRR6967759	SRR6967759	2018	USA		48	5					mdsA*;mdsB*
SRR7157810	SRR7157810	2016	United Kingdom		4751	1					mdsA*;mdsB*										.	.	.	.	98.47	.	.	.	.	.	.	.	.	.	.	.
SRR7157825	SRR7157825	2017	United Kingdom		48	3	blaTEM-103	cmlA1	floR*		mdsA*;mdsB*					qnrS1	aadA1;aadA2	sul2;sul3	tet(A)*;tet(M)*	dfrA12
SRR7170211	SRR7170211	2018	USA		48	5					mdsA*;mdsB*
SRR7192201	SRR7192201	2017	United Kingdom		48	2	blaTEM-1				mdsA*;mdsB*						aph(6)-Id;aph(3'')-Ib*^	sul2	tet(A)	dfrA14	.	.	.	.	.	.	.	.	.	.	.	100	.	.	.	.
SRR7285911	SRR7285911	2016	United Kingdom		48	3	blaTEM-1	cmlA1			mdsA*;mdsB*						aadA1;aadA2	sul3	tet(A)*;tet(M)*	dfrA12	100	100	.	.	.	.	.	.	.	.	.	.	.	.	.	.
SRR7349128	SRR7349128	2017	United Kingdom		48	3	blaTEM-1	cmlA1			mdsA*;mdsB*						aadA1;aadA2	sul3	tet(A)*;tet(M)*	dfrA12	100	100	.	.	.	.	.	.	.	.	.	.	.	.	.	.
SRR7480360	SRR7480360	2018	United Kingdom		48	2	blaTEM-1				mdsA*;mdsB*						aph(6)-Id;aph(3'')-Ib*^	sul2	tet(A)	dfrA14	.	.	.	.	.	.	.	.	.	100	.	100	.	.	100	.
SRR7495803	SRR7495803	2017	United Kingdom		48	2					mdsA*;mdsB*
SRR7523844	SRR7523844	2016	United Kingdom		48	5					mdsA*;mdsB*
SRR7866989	SRR7866989	2018	United Kingdom		48	1					mdsA*;mdsB*
SRR8087188	SRR8087188	2018	United Kingdom		48	3	blaTEM-1*^				mdsA*;mdsB*										100	100	.	.	.	.	.	.	.	.	.	.	.	.	.	.
SRR8297284	SRR8297284	2018	United Kingdom		48	1					mdsA*;mdsB*
SRR8499029	SRR8499029	2018	United Kingdom		48	5					mdsA*;mdsB*
SRR8499344	SRR8499344	2018	United Kingdom		5552	5					mdsA*;mdsB*	aph(3')-Ia									.	.	.	99.6	.	.	.	.	.	.	.	.	.	.	.	.
SRR8548715	SRR8548715	2019	United Kingdom		48	2	blaTEM-1				mdsA*;mdsB*						aph(6)-Id;aph(3'')-Ib*^	sul2	tet(A)	dfrA14	.	.	.	.	.	.	.	.	.	.	.	100	.	.	.	.
SRR8648177	SRR8648177	2016	United Kingdom		48	5					mdsA*;mdsB*
SRR8671263	SRR8671263	2016	United Kingdom		48	2					mdsA*;mdsB*
SRR8704852	SRR8704852	2015	United Kingdom		48	2	blaTEM-1				mdsA*;mdsB*						aph(6)-Id;aph(3'')-Ib*^	sul2	tet(A)	dfrA14	.	.	.	.	.	.	.	.	.	.	.	100	.	.	100	.
SRR8717203	SRR8717203	2015	United Kingdom		4751	1					mdsA*;mdsB*
SRR8758316	SRR8758316	2019	United Kingdom		48	2					mdsA*;mdsB*										.	.	.	.	.	.	.	.	.	.	.	.	.	.	100	.
SRR9261373	SRR9261373	2019	United Kingdom		48	2					mdsA*;mdsB*
SRR9944998	SRR9944998	2019	United Kingdom		7040	5					mdsA*;mdsB*
AUSMDU00038310	SRR28295040	2015	Australia		48						mdsA*;mdsB*
SRR3047883	SRR3047883	2015	USA		3091						mdsA*;mdsB*
SRR2968115	SRR2968115	2015	USA		3091						mdsA*;mdsB*
Selected for ONT sequencing and phenotypic characterisation
Isolates on a long branch; not considered for final global phylogeny in Figs. 1A and S2

### Sheet: Public isolates failing QCs
Accession No.	Year	Country	ST	Reason for exclusion
SRR1969942	2014	United Kingdom	2494	Not S. Panama determined by SISTR
SRR1106438	2002	Taiwan	19
SRR13772126	2021	United Kingdom	48	Read depth <50
SRR1965059	2014	United Kingdom	48
SRR6940236	2018	USA	48
SRR7474667	2017	United Kingdom	48	No. of contigs >500
SRR13132362	2018	Canada	48
SRR1968263	2015	United Kingdom	48
SRR1969222	2014	United Kingdom	48
SRR1966612	2014	United Kingdom	-
SRR16291287	2021	United Kingdom	-	Read depth <50; No. of contigs>500
SRR15844895	2021	United Kingdom	48
SRR1963241	2015	United Kingdom	48
