## Supplementary Table 2 for "Genomic epidemiology and phenotypic characterisation of *Salmonella enterica* serovar Panama in Victoria, Australia"

### Sheet: CFU
Isolate	HeLa									THP1
	1.h.p.i			5 h.p.i			24 h.p.i			1 h.p.i			5 h.p.i			24 h.p.i
	Mean	SD	Significance	Mean	SD	Significance	Mean	SD	Significance	Mean	SD	Significance	Mean	SD	Significance	Mean	SD	Significance
AUSMDU00067783										1241.67	464.579	<0.0001(****)	6095.83	2319.9	<0.0001(****)	24772.9	24163.3	n.s.
AUSMDU00067801										304.762	100.34	<0.0001(****)	802.381	402.184	<0.0001(****)	12518.8	3161	n.s.
AUSMDU00067873										2066.67	444.644	<0.0001(****)	4704.17	469.763	<0.0001(****)	40833.3	7191.94	n.s.
AUSMDU00068128	90145.8	10733.3	n.s.	246396	70633.2	0.0207(*)	1598750	160424	<0.0001(****)	528125	4960.78	n.s.	605417	148582	0.0109(*)	1.83354e+06	775287	0.0037(**)
AUSMDU00067711										92020.8	40818.9	<0.0001(****)	102146	44213.8	<0.0001(****)	779375	566025	n.s.
AUSMDU00068423	7464.58	1727.7	0.009 (***)	28270.8	5098.38	n.s.	528750	66273.6	n.s.	29291.7	20364.8	<0.0001(****)	58456.9	15526.6	<0.0001(****)	15333.3	9906.71	0.0384(*)
AUSMDU00068404 LCV										2866.67	539.435	<0.0001(****)	16470.8	8800	<0.0001(****)	38333.3	7454.64	n.s.
AUSMDU00068404										2075	646.626	<0.0001(****)	6162.5	2056.85	<0.0001(****)	63208.3	22911.6	n.s.
SL1344 S. Typhimurium	95458.3	25092.4	-	123146	18336.5	-	586875	117219	-	430417	161367	-	435833	66876	-	533542	47763.8	-

### Sheet: %Internalized
Isolate	HeLa			THP1
	% internalized at 1 h.p.i			% internalized at 1 h.p.i
	Mean	SD	Significance	Mean	SD	Significance
AUSMDU00067783				0.0101343	0.00395018	<0.0001(****)
AUSMDU00067801				0.00336886	0.00127083	<0.0001(****)
AUSMDU00067873				0.017661	0.00476688	<0.0001(****)
AUSMDU00068128	0.629099	0.282514	n.s.	4.76716	0.593044	n.s.
AUSMDU00067711				0.708581	0.241396	<0.0001(****)
AUSMDU00068423	0.0686368	0.0065863	0.0098 (**)	0.369681	0.256453	<0.0001(****)
AUSMDU00068404 LCV				0.0334025	0.00195784	<0.0001(****)
AUSMDU00068404				0.0194509	0.00520294	<0.0001(****)
SL1344 S. Typhimurium	1.3617	0.584273	-	4.97359	2.36729	-

### Sheet: Fold Change
Isolate	HeLa						THP1
	5 h.p.i			24 h.p.i			5 h.p.i			24 h.p.i
	Mean	SD	Significance	Mean	SD	Significance	Mean	SD	Significance	Mean	SD	Significance
AUSMDU00067783							5.43491	2.49599	0.0056(**)	17.8436	12.5467	0.0436(*)
AUSMDU00067801							2.55465	0.501653	n.s.	41.9062	3.89197	<0.0001(****)
AUSMDU00067873							2.3381	0.47244	n.s.	20.0963	3.96398	0.0186(*)
AUSMDU00068128	2.79298	0.985817	n.s.	17.7819	1.21818	n.s.	1.14499	0.272281	n.s.	3.46278	1.44169	n.s.
AUSMDU00067711							3.24172	1.4827	n.s.	32.31	13.7475	0.0002(***)
AUSMDU00068423	4.00137	1.55157	0.0391(*)	73.1009	16.0065	0.0003(**)	1.11166	0.0324848	n.s.	7.6447	2.80692	n.s.
AUSMDU00068404 LCV							2.48633	1.06441	n.s.	0.595438	0.29765	n.s.
AUSMDU00068404							5.48678	2.39474	0.005(**)	13.7243	3.82004	n.s.
SL1344 S. Typhimurium	1.32917	0.242928	-	6.76366	3.52681	-	1.1011	0.357836	-	1.4412	0.808507	-
