## Supplementary Table 3 for "Genomic epidemiology and phenotypic characterisation of *Salmonella enterica* serovar Panama in Victoria, Australia"

### Sheet: SNPdifference
Reference sequence	Position in the reference sequence	Variant type	Rererence nucleotide(s)	Alternative nucleotide in AUSMDU00067783 reads	Frequency count for Reference and Alternative nucleotide(s)	Feature class	Strand	Nucleotide position	Amino acid residue position	Variant consequence	Feature locus tag	Gene	Product
AUSMDU00068128 chromosome	353388	del	TATGC	T	T:45 TATGC:0
AUSMDU00068128 chromosome	1393930	snp	C	A	A:99 C:0
AUSMDU00068128 chromosome	2122891	snp	T	C	C:225 T:0	CDS	+	59/309	20/102	missense_variant c.59T>C p.Val20Ala	IBNIOG_10165	hfq	RNA chaperone Hfq

### Sheet: Accessory genome
BAPS 3 isolate	Prokka annotation gene	Nucleotide sequence	Protein sequence	Prokka annotation function	blastp reference sequence accession (% identity)	blastp reference sequence definition
AUSMDU00067873	BJDDMANC_04545	ATGAACCCATTCAAAGGCCGGCATTTTCAGCGTGACATCATTCTGTGGGCCGTACGCTGGTACTGCAAATACGGCATCAGTTACCGTGAGCTGCAGGAGATGCTGGCTGAACGCGGAGTGAATGTCGATCACTCCACGATTTACCGCTGGGTTCAGCGTTATGCGCCTGAAATGGAAAAACGGCTGCGCTGGTACTGGCGTAACCCTTCCGATCTTTGCCCGTGGCACATGGATGAAACCTACGTGAAGGTCAATGGCCGCTGGGCGTATCTGTACCGGGCCGTCGACAGCCGGGGCCGCACTGTCGATTTTTATCTCTCCTCCCGTCGTAACAGCAAAGCTGCATACCGGTTTCTGGGTAAAATCCTCAACAACGTGAAGAAGTGGCAGATCCCACGA…	MNPFKGRHFQRDIILWAVRWYCKYGISYRELQEMLAERGVNVDHSTIYRWVQRYAPEMEKRLRWYWRNPSDLCPWHMDETYVKVNGRWAYLYRAVDSRGRTVDFYLSSRRNSKAAYRFLGKILNNVKKWQIPRFINTDKAPAYGRALALLKREGRCPSDVEHRQIKYRNNVIECDHGKLKRIINATLGFKSMKTAYATIKGIEVMRALRKGQASAFYYGDPLGEMRLVSRVFEM	IS6 family transposase IS15	AJQ17567 (100%)	transposase [Klebsiella pneumoniae]
AUSMDU00067873	BJDDMANC_04546	ATGAACCCATTCAAAGGCCGGCATTTTCAGCGTGACATCATTCTGTGGGCCGTACGCTGGTACTGCAAATACGGCATCAGTTACCGTGAGCTGCAGGAGATGCTGGCTGAACGCGGAGTGAATGTCGATCACTCCACGATTTACCGCTGGGTTCAGCGTTATGCGCCTGAAATGGAAAAACGGCTGCGCTGGTACTGGCGTAACCCTTCCGATCTTTGCCCGTGGCACATGGATGAAACCTACGTGAAGGTCAATGGCCGCTGGGCGTATCTGTACCGGGCCGTCGACAGCCGGGGCCGCACTGTCGATTTTTATCTCTCCTCCCGTCGTAACAGCAAAGCTGCATACCGGTTTCTGGGTAAAATCCTCAACAACGTGAAGAAGTGGCAGATCCCGCGA…	MNPFKGRHFQRDIILWAVRWYCKYGISYRELQEMLAERGVNVDHSTIYRWVQRYAPEMEKRLRWYWRNPSDLCPWHMDETYVKVNGRWAYLYRAVDSRGRTVDFYLSSRRNSKAAYRFLGKILNNVKKWQIPRFINTDKAPAYGRALALLKREGRCPSDVEHRQIKYRNNVIECDHGKLKRIIGATLGFKSALLQIVGGDKLIIPFC	IS6 family transposase IS26	WP_259160076 (100%)	IS6 family transposase [Klebsiella pneumoniae]
AUSMDU00067873	BJDDMANC_00140	ATGAACCCATTCAAAGGCCGGCATTTTCAGCGTGACATCATTCTGTGGGCCGTACGCTGGTACTGCAAATACGGCATCAGTTACCGTGAGCTGCAGGAGATGCTGGCTGAACGCGGAGTGAATGTCGATCACTCCACGATTTACCGCTGGGTTCAGCGTTATGCGCCTGAAATGGAAAAACGGCTGCGCTGGTACTGGCGTAACCCTTCCGATCTTTGCCCGTGGCACATGGATGAAACCTACGTGAAGGTCAATGGCCGCTGGGCGTATCTGTACCGGGCCGTCGACAGCCGGGGCCGCACTGTCGATTTTTATCTCTCCTCCCGTCGTAACAGCAAAGCTGCATACCGGTTTCTGGGTAAAATCCTCAACAACGTGAAGAAGTGGCAGATCCCACGA…	MNPFKGRHFQRDIILWAVRWYCKYGISYRELQEMLAERGVNVDHSTIYRWVQRYAPEMEKRLRWYWRNPSDLCPWHMDETYVKVNGRWAYLYRAVDSRGRTVDFYLSSRRNSKAAYRFLGKILNNVKKWQIPRFINTDKAPAYGRALALLKREGRCPSDVEHRQIKYRNNVIECDHGKLKRIINATLGFKSMKTAYATIKGIEVMRALRKGQASAFYYGDPLGEMRLVSRVFEM	IS4 family transposase ISVsa5	WP_117351055 (99.75%)	IS4-like element ISVsa5 family transposase [Salmonella enterica]
AUSMDU00068128	JILKHGPE_03246	ATGGTAATGTCCGCACCAGGACACATTGTTTACAGTAGTTACAACACCCTGTACGGACATTCTCTCTCCGGTGGTGGTCTTGTCATCTTAAAAGCTCTCATCATTTCCCTTACTGACCATACCCATGACGTCATATGTGGTGCGCGTAGCCGTGTGTGGCGTCGTTTCAAAAAGCAAGCTAAGGCTTACAAGGAAGCCAACCCTCAGATGTGTGTGCGCATAATCGCGTTCAAGAGAACGCGGGTGATGTATACCTACAACTCAAGGTGCTATCCATGGGAAGACAAAAAGCAGTGA	MVMSAPGHIVYSSYNTLYGHSLSGGGLVILKALIISLTDHTHDVICGARSRVWRRFKKQAKAYKEANPQMCVRIIAFKRTRVMYTYNSRCYPWEDKKQ	hypothetical protein	ACY87773 (100%)	hypothetical protein STM14_1283 [Salmonella enterica subsp. enterica serovar Typhimurium str. 14028S]
