## Supplementary Table 4 for "Genomic epidemiology and phenotypic characterisation of *Salmonella enterica* serovar Panama in Victoria, Australia"

### Sheet: SNPdifference
Reference sequence	Position in the reference sequence	Variant type	Rererence nucleotide(s)	Alternative nucleotide in AUSMDU00068404 reads	Frequency count for Reference and Alternative nucleotide(s)	Feature class	Strand	Nucleotide position	Amino acid residue position	Variant consequence	Feature locus tag	Gene	Product
AUSMDU00068423 chromosome	77765	snp	T	C	C:213 T:0	CDS	+	74/1125	25/374	missense_variant c.74T>C p.Val25Ala	CEEJDD_00365		aryl sulfotransferase
AUSMDU00068423 chromosome	80483	snp	A	C	C:130 A:0
AUSMDU00068423 chromosome	138005	del	AAGACCATAGCG	A	A:136 AAGACCATAGCG:0	CDS	-			bidirectional_gene_fusion n.138016_138006delCGCTATGGTCT	CEEJDD_00600		inorganic phosphate transporter
AUSMDU00068423 chromosome	177019	snp	A	G	G:265 A:0	CDS	-	465/1035	155/344	synonymous_variant c.465T>C p.Gly155Gly	CEEJDD_00790	php	phosphotriesterase-related protein
AUSMDU00068423 chromosome	275222	snp	C	T	T:191 C:0	CDS	+	384/819	128/272	synonymous_variant c.384C>T p.Gly128Gly	CEEJDD_01215	fkpA	FKBP-type peptidyl-prolyl cis-trans isomerase
AUSMDU00068423 chromosome	375236	snp	C	T	T:279 C:0	CDS	+	341/468	114/155	missense_variant c.341C>T p.Thr114Met	CEEJDD_01805	nanQ	N-acetylneuraminate anomerase
AUSMDU00068423 chromosome	411620	snp	G	A	A:244 G:0	CDS	+	226/477	76/158	missense_variant c.226G>A p.Asp76Asn	CEEJDD_01995	greA	transcription elongation factor GreA
AUSMDU00068423 chromosome	545722	snp	G	T	T:281 G:2	CDS	+	301/2259	101/752	missense_variant c.301G>T p.Asp101Tyr	CEEJDD_02685	parC	DNA topoisomerase IV subunit A
AUSMDU00068423 chromosome	559014	snp	A	T	T:217 A:3	CDS	-	961/1455	321/484	missense_variant c.961T>A p.Trp321Arg	CEEJDD_02735	citT	anion permease
AUSMDU00068423 chromosome	666153	snp	C	A	A:218 C:0
AUSMDU00068423 chromosome	764363	snp	C	T	T:253 C:0	CDS	-	1033/1368	345/455	missense_variant c.1033G>A p.Val345Met	CEEJDD_03755	sdaB	L-serine ammonia-lyase II
AUSMDU00068423 chromosome	811365	del	CAGCCGAAGA	C	C:197 CAGCCGAAGA:0	CDS	+	227/1002	76/333	disruptive_inframe_deletion c.227_235delCCGAAGAAG p.Ala76_Glu78del	CEEJDD_03965	rpoS	RNA polymerase sigma factor RpoS
AUSMDU00068423 chromosome	811580	snp	C	A	A:242 C:0	CDS	+	430/1002	144/333	missense_variant c.430C>A p.Arg144Ser	CEEJDD_03965	rpoS	RNA polymerase sigma factor RpoS
AUSMDU00068423 chromosome	854109	snp	G	T	T:127 G:1	CDS	-	260/483	87/160	missense_variant c.260C>A p.Ala87Asp	CEEJDD_04185	iagB	SPI-1 type III secretion system invasion protein IagB
AUSMDU00068423 chromosome	888307	snp	C	T	T:188 C:0	CDS	-	1101/1134	367/377	synonymous_variant c.1101G>A p.Glu367Glu	CEEJDD_04375	norW	NADH:flavorubredoxin reductase NorW
AUSMDU00068423 chromosome	993649	snp	T	C	C:228 T:0	CDS	+	26/291	9/96	missense_variant c.26T>C p.Val9Ala	CEEJDD_04865	yfjF	RnfH family protein
AUSMDU00068423 chromosome	1007139	del	GA	G	G:16 GA:0	CDS	-	12/519	4/172	frameshift_variant c.12delT p.His5fs	CEEJDD_04945		DUF4154 domain-containing protein
AUSMDU00068423 chromosome	1016197	snp	C	T	T:237 C:1	CDS	+	1011/2658	337/885	synonymous_variant c.1011C>T p.Thr337Thr	CEEJDD_05000		bifunctional DNA primase/helicase
AUSMDU00068423 chromosome	1085111	snp	C	T	T:203 C:0	CDS	+	773/1362	258/453	missense_variant c.773C>T p.Ala258Val	CEEJDD_05360	ptsG2	PTS sugar transporter subunit IIC
AUSMDU00068423 chromosome	1101617	snp	C	T	T:190 C:0	CDS	-	754/1332	252/443	missense_variant c.754G>A p.Ala252Thr	CEEJDD_05425	cadB	cadaverine/lysine antiporter
AUSMDU00068423 chromosome	1161311	snp	T	C	C:155 T:0	CDS	+	3252/7311	1084/2436	synonymous_variant c.3252T>C p.Val1084Val	CEEJDD_05655	ratB	putative outer membrane protein
AUSMDU00068423 chromosome	1292847	snp	C	T	T:204 C:0	CDS	+	271/1251	91/416	missense_variant c.271C>T p.Pro91Ser	CEEJDD_06265	pgtA	two-component system response regulator PgtA
AUSMDU00068423 chromosome	1357995	snp	G	T	T:199 G:0	CDS	-	1099/1215	367/404	missense_variant c.1099C>A p.Pro367Thr	CEEJDD_06595	alaA	alanine transaminase AlaA
AUSMDU00068423 chromosome	1396154	snp	C	T	T:176 C:0	CDS	+	209/567	70/188	missense_variant c.209C>T p.Ala70Val	CEEJDD_06770		YfaZ precursor
AUSMDU00068423 chromosome	1712776	snp	T	C	C:173 T:0	CDS	-	162/378	54/125	synonymous_variant c.162A>G p.Gly54Gly	CEEJDD_08325	fliO	flagellar type III secretion system protein FliO
AUSMDU00068423 chromosome	1730411	snp	C	T	T:197 C:0	CDS	+	96/1206	32/401	synonymous_variant c.96C>T p.Ile32Ile	CEEJDD_08425	fliB	flagellin lysine-N-methylase
AUSMDU00068423 chromosome	1788289	snp	G	A	A:222 G:1	CDS	-	24/786	8/261	synonymous_variant c.24C>T p.Gly8Gly	CEEJDD_08745	znuB	zinc ABC transporter permease subunit ZnuB
AUSMDU00068423 chromosome	1862133	snp	G	T	T:137 G:2	CDS	-	813/1272	271/423	synonymous_variant c.813C>A p.Gly271Gly	CEEJDD_09195		Exonuclease VIII
AUSMDU00068423 chromosome	1875082	del	CTGGCACAGGCGTTTAGAAGACA	C	C:132 CTGGCACAGGCGTTTAGAAGACA:1
AUSMDU00068423 chromosome	1915703	snp	G	A	A:146 G:0	CDS	+	306/1116	102/371	synonymous_variant c.306G>A p.Leu102Leu	CEEJDD_09475	rnd	ribonuclease D
AUSMDU00068423 chromosome	2158299	snp	T	C	C:168 T:0	CDS	+	635/1038	212/345	missense_variant c.635T>C p.Val212Ala	CEEJDD_10665	curA	NADP-dependent oxidoreductase
AUSMDU00068423 chromosome	2224435	snp	G	T	T:168 G:0	CDS	+	1480/1803	494/600	stop_gained c.1480G>T p.Glu494*	CEEJDD_10945		hydrogenase 2 large subunit
AUSMDU00068423 chromosome	2317165	snp	T	C	C:168 T:0	CDS	-	494/705	165/234	missense_variant c.494A>G p.His165Arg	CEEJDD_11405	pdxH	pyridoxamine 5'-phosphate oxidase
AUSMDU00068423 chromosome	2365062	snp	T	G	G:132 T:0
AUSMDU00068423 chromosome	2381981	snp	T	G	G:173 T:0	CDS	-	345/1002	115/333	missense_variant c.345A>C p.Lys115Asn	CEEJDD_11780	erfK	murein L,D-transpeptidase
AUSMDU00068423 chromosome	2400754	snp	G	A	A:42 G:0
AUSMDU00068423 chromosome	2451670	snp	G	T	T:148 G:0
AUSMDU00068423 chromosome	2701335	snp	G	A	A:214 G:1	CDS	-	2451/2613	817/870	synonymous_variant c.2451C>T p.Ser817Ser	CEEJDD_13475	pepN	aminopeptidase N
AUSMDU00068423 chromosome	2866728	snp	G	A	A:151 G:0	CDS	+	22/675	8/224	missense_variant c.22G>A p.Ala8Thr	CEEJDD_14205	cecR	transcriptional regulator CecR
AUSMDU00068423 chromosome	2875283	snp	A	G	G:159 A:0	CDS	+	349/963	117/320	missense_variant c.349A>G p.Arg117Gly	CEEJDD_14245	aglD2	Lysylphosphatidylglycerol synthase TM region
AUSMDU00068423 chromosome	2957094	ins	C	CT	CT:79 C:0
AUSMDU00068423 chromosome	3080677	snp	A	G	G:178 A:0	CDS	+	871/1008	291/335	missense_variant c.871A>G p.Thr291Ala	CEEJDD_15270	fepD	Fe(3+)-siderophore ABC transporter permease
AUSMDU00068423 chromosome	3094648	ins	C	CGT	CGT:209 C:0
AUSMDU00068423 chromosome	3133291	snp	T	C	C:168 T:0	CDS	-	56/831	19/276	missense_variant c.56A>G p.Glu19Gly	CEEJDD_15550	nlpA	metal ABC transporter substrate-binding protein
AUSMDU00068423 chromosome	3356577	snp	T	G	G:101 T:1	CDS	-	556/741	186/246	missense_variant c.556A>C p.Thr186Pro	CEEJDD_16595	safB	pili assembly chaperone SafB
AUSMDU00068423 chromosome	3416481	snp	A	G	G:217 A:0	CDS	-	497/702	166/233	missense_variant c.497T>C p.Val166Ala	CEEJDD_16930	nlpE	envelope stress response activation lipoprotein NlpE
AUSMDU00068423 chromosome	3496089	snp	G	A	A:196 G:0	CDS	+	1528/2559	510/852	missense_variant c.1528G>A p.Ala510Thr	CEEJDD_17275	fimD	Outer membrane usher protein FimD/PapC
AUSMDU00068423 chromosome	3622628	snp	T	C	C:230 T:0	CDS	-	1561/3228	521/1075	missense_variant c.1561A>G p.Asn521Asp	CEEJDD_17835	carB	carbamoyl-phosphate synthase large subunit
AUSMDU00068423 chromosome	3755079	snp	G	T	T:185 G:0	CDS	-	159/1494	53/497	synonymous_variant c.159C>A p.Ile53Ile	CEEJDD_18490	aslA	arylsulfatase
AUSMDU00068423 chromosome	3849706	snp	G	A	A:163 G:0	CDS	-	405/780	135/259	synonymous_variant c.405C>T p.Arg135Arg	CEEJDD_18995	manY	PTS sugar transporter
AUSMDU00068423 chromosome	3867334	snp	C	T	T:256 C:0
AUSMDU00068423 chromosome	4093669	snp	C	T	T:120 C:0
AUSMDU00068423 chromosome	4157139	del	AT	A	A:23 AT:0
AUSMDU00068423 chromosome	4384402	snp	C	G	G:326 C:0	CDS	+	837/1260	279/419	stop_gained c.837C>G p.Tyr279*	CEEJDD_21585	rhaA	L-rhamnose isomerase
AUSMDU00068423 chromosome	4392247	snp	C	T	T:332 C:0	CDS	+	468/3051	156/1016	synonymous_variant c.468C>T p.Asn156Asn	CEEJDD_21635	fdnG	formate dehydrogenase-N subunit alpha
AUSMDU00068423 chromosome	4444347	snp	A	C	C:273 A:0	CDS	+	1897/2190	633/729	missense_variant c.1897A>C p.Ile633Leu	CEEJDD_21905	fadB	fatty acid oxidation complex subunit alpha FadB
AUSMDU00068423 chromosome	4510191	snp	G	A	A:360 G:0	CDS	+	488/1482	163/493	missense_variant c.488G>A p.Cys163Tyr	CEEJDD_22235	gppA	guanosine-5'-triphosphate,3'-diphosphate diphosphatase
AUSMDU00068423 chromosome	4626341	snp	A	G	G:250 A:0	CDS	+	283/924	95/307	missense_variant c.283A>G p.Asn95Asp	CEEJDD_22770	dsdC	DNA-binding transcriptional regulator DsdC

### Sheet: Accessory genome
BAPS 3 isolate	Prokka annotation gene	Nucleotide sequence	Protein sequence	Prokka annotation function	blastp reference sequence accession (% identity)	blastp reference sequence definition
AUSMDU00068423	ATGAAGGTAAATATCGATACCAGCGATATGCTGTATGCCGAAGCATGGCGTGATTTTAAAGGTACGGACTGGAAAGAAGAAATTAATGTCCGTGATTTTATTCAGCATAACTATACGCCCTATGAGGGGGATGAATCTTTTCTCGCCGACGCGACGCCAGCGACCACGGCGTTGTGGGAAAAGGTGATGGCGGGAATACGTATCGAGAACGCGACCCATGCGCCGGTGGATTTCGATACCAACATCGCGACGACGATTACCGCGCACGATGCGGGATATATTGAAAAAGATCTGGAAAAAATCGTCGGTTTACAAACGGATAAGCCGCTTAAACGCGCTTTGCATCCGTTTGGCGGCGTTAACATGATCAAAAGTTCATTCCACGCTTATGGCCGCGAA…	MKVNIDTSDMLYAEAWRDFKGTDWKEEINVRDFIQHNYTPYEGDESFLADATPATTALWEKVMAGIRIENATHAPVDFDTNIATTITAHDAGYIEKDLEKIVGLQTDKPLKRALHPFGGVNMIKSSFHAYGREMDADFEYTFTDLRKTHNQGVFDVYSPDMLRCRKSGVLTGLPDGYGRGRIIGDYRRVALYGIRYLVRERELQFADLQSNLERGQNLEATIRLREELAEHRRALLQMQEMAAKYGYDISRPARNAQEAVQWLYFAYLAAVKSQNGGAMSLGRTASFLDIYIERDFNAGLLTEQQAQELIDHFIMKIRMVRFLRTPEFDSLFSGDPIWATEVIGGMGLDGRTLVTKNSFRYLHTLHTMGPAPEPNLTILWSEALPVAFKKYAAQVSIVT…	DEDHMNAE_00444	PFL-like enzyme TdcE	WP_000867316 (100%)	MULTISPECIES: formate C-acetyltransferase [Salmonella]
AUSMDU00068423	ATGATTAGCGCATTTGATATTTTTAAGATTGGCATTGGACCTTCAAGCTCCCATACCGTAGGGCCAATGAATGCAGGAAAATGTTTTATCGATCGGCTGATCGACAGCGGCGACCTGCCGCGAACGACTCGCATCACGGTTGATCTTTACGGATCGCTATCGCTGACGGGCAAAGGCCACGCGACCGATACCGCCATCATTATGGGCCTGGCGGGCAATACGCCGCAGGATGTCAATATTGATAGCATTCCGGCGTTTATCCAGGAGGTTGCCCGCAGCAGCCGTTTATCGGTGGCGGGTGGCGCGCATGTGGTGGATTTTCCCGTCGCCGACAGTATTCTCTTTCACGCTGAAACCCTGGCGCGCCATGAAAACGGTATGCGAATTACCGCCTGGCAC…	MISAFDIFKIGIGPSSSHTVGPMNAGKCFIDRLIDSGDLPRTTRITVDLYGSLSLTGKGHATDTAIIMGLAGNTPQDVNIDSIPAFIQEVARSSRLSVAGGAHVVDFPVADSILFHAETLARHENGMRITAWHGQTPLLHKTYYSIGGGFIVEEERFGQSHDVEKSVPYDFHSASELLTLCERQGLSVSGLMMQNELALRSKEQIDAGFARIWQVMETGIERGMNTEGVLPGPLNVPRRAVALRRLLVSSDNLSRDPMNVIDWINMFALAVSEENAAGGRVVTAPTNGACGIIPAVLAYYDKFRRPVNANSIARYLLSAGAIGMLYKMNASISGAEVGCQGEVGVACSMAAAGLTELLGGSPAQVCIAAEIAMEHNLGLTCDPVAGQVQIPCIERNAIN…	DEDHMNAE_00445	L-serine dehydratase TdcG	WP_000622073 (100%)	L-serine ammonia-lyase [Salmonella enterica]
AUSMDU00068423	ATGGAATCGGCTAGTAATACCAGCGTAATCCTCGACGCATCAGCCCCGGCGCGTCGGGCAGGGATGACAGAAAGCGAATGGCGTGAAGCCATCAAATTTGATAGTACCGACACCGGTTGGGTCATTATGAGTATCGGGATGGCGATCGGCGCAGGAATCGTTTTTCTTCCTGTCCAGGTTGGCCTGATGGGACTTTGGGTCTTTTTACTCTCTTCTATTATTGGCTATCCGGCCATGTACCTGTTCCAGCGGCTGTTTATTAATACGCTGGCGGAATCCCCGGAATGTAAAGACTACCCCAGCGTGATCAGCGGCTATCTGGGCAAAAACTGGGGTATTTTATTAGGCGCGCTGTACTTTGTAATGCTCGTCATCTGGATGTTCGTCTATTCTACGGCG…	MESASNTSVILDASAPARRAGMTESEWREAIKFDSTDTGWVIMSIGMAIGAGIVFLPVQVGLMGLWVFLLSSIIGYPAMYLFQRLFINTLAESPECKDYPSVISGYLGKNWGILLGALYFVMLVIWMFVYSTAITNDSASYLHTFGVTEGLLSDSPFYGLVLICILVAISSRGEKLLFKISTGMVLTKLLVVAALGVSMVGMWHLYNIGALPPMALLIKNAIITLPFTLTSILFIQTLSPMVISYRSREKSIEVARHKALRAMNIAFGVLFVTVFFYAVSFTLAMGHDEAVKAYEQNISALAIAAQFISGDGAGWVKVVSVILNIFAVMTAFFGVYLGFREATQGIVMNILRRKMPAEKIKENLVQRGIMIFAILLAWSAIVLNAPVLSFTSICSPIFG…	DEDHMNAE_00446	putative serine transporter	ERG01418 (100%)	membrane protein [Salmonella enterica subsp. enterica serovar Muenchen str. RKS4129]
AUSMDU00068423	ATGTTTGAATCTAAAATAAATCCATTGTGGCAAAGTTTTATCCTGGCCGTACAGGAAGAAGTAAAACCGGCGCTGGGGTGTACTGAGCCAATTTCACTGGCGCTGGCGGCAGCGGCGGCGGCGGCTGAACTTGACGGCACAGTTGAACGCATTGACGCGTGGGTTTCGCCTAATCTGATGAAAAATGGTATGGGCGTTACCGTTCCAGGAACGGGAATGGTAGGGCTACCGATCGCCGCGGCGCTTGGCGCGTTGGGCGGTGATGCGAAAGCCGGGTTGGAGGTGTTAAAAGACGCTTCCGCTAAAGCCGTTGCCGATGCAAAAGCGATGCTGGCCGCCGGACATGTCGCAGTGATGTTGCAGGAGCCATGTAACGACATCCTGTTTTCACGGGCGAAA…	MFESKINPLWQSFILAVQEEVKPALGCTEPISLALAAAAAAAELDGTVERIDAWVSPNLMKNGMGVTVPGTGMVGLPIAAALGALGGDAKAGLEVLKDASAKAVADAKAMLAAGHVAVMLQEPCNDILFSRAKVYRGDSWACVTIVGDHTNIVRIETDKGVVFTQADNAQEEEKTSPLGVLSHTSLEEILAFVNAVPFDAIRFILDAARLNGALSQEGLRGSWGLHIGSTLAKQCDRGLLAKDLSTAILIRTSAASDARMGGATLPAMSNSGSGNQGITATVPVMVVAEHVGADDERLARALMLSHLSAIYIHHQLPRLSALCAATTAAMGAAAGMAWLIDGRYDTIAMAISSMIGDVSGMICDGASNSCAMKVSTSASAAWKAVLMALDDTAVTGNEG…	DEDHMNAE_00447	hypothetical protein	WP_023212274 (100%)	serine dehydratase subunit alpha family protein [Salmonella enterica]
AUSMDU00068423	ATGAGCAAAAAATCGGCGAAGAAACGTCAGCCCGTGGTAAAACCTGCCGTACAGGAGGCGATGAGCGCCACTGTGCCGCTGGGCTATGAAGAGATGCTAACCGAACTGGAAGCCATCGTGGCGGACGCCGAAGCCCGGCTGGCAGAAGAAGAGGCCGCAGCCTGA	MSKKSAKKRQPVVKPAVQEAMSATVPLGYEEMLTELEAIVADAEARLAEEEAAA	DEDHMNAE_00448	hypothetical protein	WP_000039326.1 (100%)	MULTISPECIES: hypothetical protein [Salmonella]
AUSMDU00068423	ATGATTACGACCCGAACCGCCAAACAATGTGGACAAGCAGACTACGGATGGCTACAGGCCCGCTATACCTTCTCCTTTGGACACTATTTCGACCCTACACTGCTGGGCTACGCGTCGTTGCGCGTACTGAACCAGGAAGTGCTGGCGCCGGGCGCCTCTTTTCAGCCTCGAACTTATCCAAAGGTGGATATTTTAAACCTGATTCTGGACGGCGAAGCGGAATACCGCGACAGCGACGGCAACCATGTACAGGCTAAAGCGGGCGAAGCGTTACTGCTCGCCGCGCAGCCGGGCATTAGCTACAGCGAACATAATCTCAGCAAAGTTAAGCCGTTAACCCGAATGCAACTGTGGCTTGACGCCTGTCCTGAACGGGAAAACGCGCTGGTACAAAAAATC…	MITTRTAKQCGQADYGWLQARYTFSFGHYFDPTLLGYASLRVLNQEVLAPGASFQPRTYPKVDILNLILDGEAEYRDSDGNHVQAKAGEALLLAAQPGISYSEHNLSKVKPLTRMQLWLDACPERENALVQKIPLLAAQQQLLASPDGEQNSLQLRQQVWVHHITLEKGESLNFQLHGPRAYLQSIHGTFHALTHNEEREALTCGDGAFIRDEPNITLVADTPLRALLVDLPV	DEDHMNAE_00449	Pirin-like protein YhaK	WP_000633548 (100%)	MULTISPECIES: pirin family protein [Salmonella]
AUSMDU00068423	ATGGCTAAAGAGAGAGCGCTGACGCTTGAAGCATTGCGTGTGATGGACGCCATTGACCGCCGGGGCAGTTTTGCCGCAGCGGCTGATGAGTTGGGGCGGGTGCCCTCCGCGCTGAGTTACACCATGCAGAAGCTGGAAGAAGAGTTGGACGTTGTACTGTTCGATCGCTCCGGCCATCGTACAAAATTCACCAACGTCGGGCGTATGCTGCTGGAACGCGGGCGGGTATTGCTGGAAGCGGCAGACAAGTTAACGACGGATGCTGAAGCGTTGGCCCGCGGTTGGGAAACGCATCTGACGCTGGTCACTGAAGCTCTGGTACCGACGCCTGCTTTTTTTCCGCTGATCGACCGGCTGGCCGCTAAAGCCAATACGCAGCTTTCATTGATTACCGAAGTA…	MAKERALTLEALRVMDAIDRRGSFAAAADELGRVPSALSYTMQKLEEELDVVLFDRSGHRTKFTNVGRMLLERGRVLLEAADKLTTDAEALARGWETHLTLVTEALVPTPAFFPLIDRLAAKANTQLSLITEVLAGAWERLEQGRADIVIAPDMHFRSSSEINSRKLYTLMNVYVAAPDHPIHQEPEPLSEVTRVKYRGVAVADTARERPVLTVQLLDKQPRLTVSTIEDKRQALLAGLGVATMPYSMVEQDIAEGRLRVVSPESTSEIDIIMAWRRDSMGEAKAWCLREIPKLFAGK	DEDHMNAE_00450	HTH-type transcriptional regulator YhaJ	WP_001041026 (100%)	MULTISPECIES: DNA-binding transcriptional regulator YhaJ [Salmonella]
AUSMDU00068423	ATGGATTGGTATTTAAAGGTTTTAAAAAATTATCTGGGATTTGGCGGCCGCGCGCGACGCAAAGAGTACTGGATGTTTATTCTGGTCAATATCATCTTTACCTTTGTGTTGGGCCTGCTGGACGCCATGCTTGGCTGGCAACGCGCCGGGGGTGAAGGCGTTCTGACCACCATTTACGGCGTTCTGATCTTTTTACCGTGGTGGGCCGTGCAGTTCCGTCGTCTGCATGACACTGACCGCTCCGCATGGTGGCTACTGTTGCTACTTATCCCCATTATCGGCTGGCTTATCATCATCGCGTTCAACTGCCAGAATGGTACGCCAGGCGACAACCGCTTCGGCCCCGACCCGAAACGTTTTTCCTGA	MDWYLKVLKNYLGFGGRARRKEYWMFILVNIIFTFVLGLLDAMLGWQRAGGEGVLTTIYGVLIFLPWWAVQFRRLHDTDRSAWWLLLLLIPIIGWLIIIAFNCQNGTPGDNRFGPDPKRFS	DEDHMNAE_00451	Inner membrane protein YhaH	EDT7432828 (100%)	DUF805 domain-containing protein [Salmonella enterica subsp. enterica serovar Chincol]
AUSMDU00068423	ATGGGACAACTGATCGATGGCGTCTGGCACGACACCTGGTATGACACCAAATCTTCCGGGGGGAAATTTCAGCGTTCAGCGTCGGCTTTCCGCAACTGGCTTACCGCTGACGGCGCGCCCGGACCTTCCGGCGAAGGCGGATTCGCCGCAGAAAAAGATCGTTACCATCTGTACGTTTCCCTTGCCTGCCCCTGGGCGCATCGCACGCTCATTTTCCGTAAACTGAAAGGTCTGGAGCCATTTATTCCGGTTTCCGTCGTGAATCCATTGATGCTGGAAAACGGCTGGACGTTTGATGATACTTTTCCGGCGGCCACCGGCGATACCCTCTATCAGCATGAATTTCTCTACCAGTTGTATCTGCACGCCGATCCACACTACAGCGGCCGCGTCACCGTA…	MGQLIDGVWHDTWYDTKSSGGKFQRSASAFRNWLTADGAPGPSGEGGFAAEKDRYHLYVSLACPWAHRTLIFRKLKGLEPFIPVSVVNPLMLENGWTFDDTFPAATGDTLYQHEFLYQLYLHADPHYSGRVTVPVLWDKKNHTIVSNESAEIIRMFNSAFDGLGAKAGDYYPPALQSKIDELNGWIYDNVNNGVYKAGFATSQQAYDEAVDKVFTALARLEQILGQHRYLTGDQLTEADIRLWTTLVRFDPVYVTHFKCDKYRISDYLNLYGFLRDIYQIPGIAETVNMDHIRHHYFRSHKTINPTGIISIGPWQDLLEPHGRDVRFG	DEDHMNAE_00452	Glutathionyl-hydroquinone reductase YqjG	WP_000531160 (100%)	MULTISPECIES: glutathione S-transferase family protein [Salmonella]
AUSMDU00068423	ATGATTCTCTCCAGCGATAACAATGACGCGCTAAACCGCGCCATTGCTCATGAAAATAGCAGCAGCAGCCGAATCGGCCTCCTGGAGAATAAAATGAAAAAATTAGAAGATGTTGGTGTACTGATAGCGCGTATTTTAATGCCAGTTCTGTTTATTACCGCAGGATGGGGAAAAATTAGCGGCTATGCGGGCACACAACAGTATATGGAAGCGATGGGCGTACCAGGATTCCTGCTGCCGCTCACCATACTGCTTGAGTTCGGCGGCGGTCTGGCGATTCTGCTGGGGTTCCTCACCCGCACCACTGCGCTTTTTACCGCTGGTTTTACGTTGCTGACGGCATTGATCTTCCATAGCAATTTTGCAGAAGGTGTAAACTCGCTGATGTTTATGAAAAAC…	MILSSDNNDALNRAIAHENSSSSRIGLLENKMKKLEDVGVLIARILMPVLFITAGWGKISGYAGTQQYMEAMGVPGFLLPLTILLEFGGGLAILLGFLTRTTALFTAGFTLLTALIFHSNFAEGVNSLMFMKNLTIAGGFLLLALTGPGAFSLDRLLNKKW	DEDHMNAE_00453	Inner membrane protein YqjF	ACF89610 (100%)	putative inner membrane protein YqjF [Salmonella enterica subsp. enterica serovar Schwarzengrund str. CVM19633]
AUSMDU00068423	GTGAGCAGCAAAGGCGAACGCGAAAAACGTAAAGCGCTGCTTCTCAGTCAGATCCAGCAGCAACGGCTGGATCTGTCCGCCAGTCGTCGCGACTGGCTGGAGACCACCGGCGCGTACGATCGCGGCTGGAATACGGTGTTAAGCCTGCGCTCCTGGGCGCTGGTCGGTAGCAGCGTAATGGCCATCTGGACCATCCGTCATCCTAATATGTTGGTACGCTGGGCGAAACGCGGCCTGGGTATCTGGAGCGCCTGGCGCCTGGTAAAAACTACCCTCCGTCAACAACAGCTCCGCGGTTAA	VSSKGEREKRKALLLSQIQQQRLDLSASRRDWLETTGAYDRGWNTVLSLRSWALVGSSVMAIWTIRHPNMLVRWAKRGLGIWSAWRLVKTTLRQQQLRG	DEDHMNAE_00454	hypothetical protein	WP_000095496 (98.99%)	MULTISPECIES: YqjK family protein [Salmonella]
AUSMDU00068423	ATGGCGGACTCTCGACAGGCACAAGGACCAGGCAAAAGCGTACTGGATATCGGGCAGCGGATTGTCACCATTATCGTTGAGATGGTGGAAACCCGGCTGCGACTGGCGGTAGTAGAACTGGAAGAAGAGAAGGCGAACCTCTTTCAGCTTTTGCTGATGGTAGGTCTTACCATGCTCTTCGCGGCGTTTGGCTTAATGAGCCTGATGGTTCTGGTCATCTGGGCTATCGATCCTCAGTACCGTTTGAACGCGATGATCGCTACCACAGTTGTGCTGTTAGTGCTTGCGCTAATCGGCGGCATCTGGACTTTGCGCAAAGCGCGTCAGTCCACGCTATTGCGCCATACGCGGCACGAACTGGCTAACGATCGGCAAATTCTGGAGGACGATCAGTCGTGA	MADSRQAQGPGKSVLDIGQRIVTIIVEMVETRLRLAVVELEEEKANLFQLLLMVGLTMLFAAFGLMSLMVLVIWAIDPQYRLNAMIATTVVLLVLALIGGIWTLRKARQSTLLRHTRHELANDRQILEDDQS	DEDHMNAE_00455	Inner membrane protein YqjE	WP_000785622 (100%)	phage holin family protein [Salmonella enterica]
AUSMDU00068423	ATGTCGAAAGATAACACTACGGAACATCTGCGCGCTGAGTTGAAATCCCTGACCGATACGCTTGAAGAAGTGCTGAGCTCTTCGGGCGAAAAGTCGAAAGAAGAGTTGAGTAAGATTCGTAGCAAAGCCGAGCGCGCGCTGAAAGAGAGCCGTTACCGCCTGGGCGAAACGGGTGATGTGATTGCCAAACAGACTCGCGTCGCCGCCGCCCGCGCCGATGATTATGTGCGCGAAAATCCCTGGACAGGCGTAGGCATTGGCGCCGCTGTCGGTCTGGTGTTGGGCGTACTGCTGACGCGTCGTTAA	MSKDNTTEHLRAELKSLTDTLEEVLSSSGEKSKEELSKIRSKAERALKESRYRLGETGDVIAKQTRVAAARADDYVRENPWTGVGIGAAVGLVLGVLLTRR	DEDHMNAE_00456	putative protein YqjD	WP_000031219 (100%)	MULTISPECIES: YqjD family protein [Salmonella]
AUSMDU00068423	ATGAAATACCGCATCGCTTTGGCTATCACGCTTTTTACACTTAGCGCCGGTAGCTACGCTAATTCGCTTTGTCAGGAAAAAGAGCAGGATATACAAAAGGAAATTAGCTACGCTGAAAAGCACAACAATCAGCGCCGTATTGAGGGTCTGAACAAGGCGCTCAGCGAAGTACGCGCTAATTGTACTGACAGCAAGCTACGCGCCGAGCATCAGAAAAAGATCGCTGAGCAAAAAGAAGAGGTAGCCGAACGCCAACGTGATTTAGCCGAGGCAAAAGCAAAAGGCGATGCGGATAAAATAGACAAACGTGAACGTAAGCTGGCCGAGGCTCAGGATGAGCTAAAAAAACTTGAGGCCAGAGACTACTAA	MKYRIALAITLFTLSAGSYANSLCQEKEQDIQKEISYAEKHNNQRRIEGLNKALSEVRANCTDSKLRAEHQKKIAEQKEEVAERQRDLAEAKAKGDADKIDKRERKLAEAQDELKKLEARDY	DEDHMNAE_00457	Protein YqjC	WP_000877297 (100%)	MULTISPECIES: DUF1090 domain-containing protein [Salmonella]
AUSMDU00068423	ATGCTTAAACCACGCATAACTGCCCGACAACTCATTTGGATCAGCGCTTTTCTACTGATGCTGACCATACTCATGATGACGTGGTCAACGCTGCGTCAGCAAGAGTCGACGCTGGCCATTCGCGCGGTTAACCAGGGCGCCAGTATGCCAGACGGCTTCTCAGTTCTGCATCATCTGGATGCGAACGGCATTCATTTTAAAAGTATTACGCCTAAAAATGACATGTTGCTCATTACCTTCGATTCCCCTGCGCAAAGCGCCGCAGCAAAAACAGTGCTTGATCAAACGTTACCACACGGTTATGTCGTCGCTCAGCAGGACGATGACAACGAAACGGTACAGTGGCTGTCCCGCTTACGGGAAAGCTCACACCGCTTTGGCTAA	MLKPRITARQLIWISAFLLMLTILMMTWSTLRQQESTLAIRAVNQGASMPDGFSVLHHLDANGIHFKSITPKNDMLLITFDSPAQSAAAKTVLDQTLPHGYVVAQQDDDNETVQWLSRLRESSHRFG	DEDHMNAE_00458	Modulator protein MzrA	WP_000917516 (100%)	MULTISPECIES: EnvZ/OmpR regulon moderator MzrA [Salmonella]
AUSMDU00068423	ATGGAACTACTGACTCAATTGCTGAATGCCCTGTGGGCTCAGGACTTTGAAACACTGGCCAATCCTTCCATGATTGGCATGTTATATTTTGTGTTATTTATGATTTTGTTTCTGGAAAATGGGCTGCTCCCTGCCGCCTTTTTACCTGGCGACAGCCTGTTGATCCTGGTCGGCGTGCTGATCGCCAAAGGCGCGATGGGTTTTCCACAAACCATTTTGCTGCTTACCGTCGCGGCCAGCCTGGGTTGCTGGGTGAGCTATATTCAGGGCCGCTGGCTGGGGAATACCCGCACCGTACAAAACTGGCTCTCTCATCTCCCCGCACATTATCATCAACGCGCCCATCACCTTTTCCATAAACACGGCCTGTCGGCATTATTGATAGGCCGTTTTATCGCG…	MELLTQLLNALWAQDFETLANPSMIGMLYFVLFMILFLENGLLPAAFLPGDSLLILVGVLIAKGAMGFPQTILLLTVAASLGCWVSYIQGRWLGNTRTVQNWLSHLPAHYHQRAHHLFHKHGLSALLIGRFIAFVRTLLPTIAGISGLNNARFQFFNWMSGLLWVLILTSLGYLLGKTPVFMKYEDQLMSCLMLLPVVLLFFGLAGSLVMLWKKKYGSRG	DEDHMNAE_00459	Inner membrane protein YqjA	WP_000422141 (100%)	MULTISPECIES: DedA family general envelope maintenance protein YqjA [Salmonella]
AUSMDU00068423	ATGGCTACGCAACGAGCATCAGGGCTACTGCAGCGTTTAGCGCAAGGCAGTCTGGTTAAACAAATTTTAGTGGGTCTGGTACTGGGGATTTTACTGGCATGGATTTCTAAGCCTGCGGCAGAAGCGGTTGGCTTGCTTGGCACCCTGTTCGTCGGCGCCTTAAAAGCGGTCGCCCCCGTTCTGGTGCTGATGCTGGTAATGGCCTCGATCGCCAACCACCAGCACGGTCAAAAAACCAATATTCGCCCTATTCTCTTCCTTTACCTGCTAGGCACCTTTTCAGCCGCGCTGGCGGCCGTTGTGTTCAGCTTCGCCTTCCCTTCAACGCTGCATCTGTCCAGTAGCGCCCAGGATATCGTGCCGCCGTCCGGCATTGTAGAAGTCCTGCGCGGTCTGCTG…	MATQRASGLLQRLAQGSLVKQILVGLVLGILLAWISKPAAEAVGLLGTLFVGALKAVAPVLVLMLVMASIANHQHGQKTNIRPILFLYLLGTFSAALAAVVFSFAFPSTLHLSSSAQDIVPPSGIVEVLRGLLMSMVSNPIDALLNANYIGILVWAVGLGFALRHGNETTKNLVNDMSNAVTFMVKLVIRFAPIGIFGLVSSTLATTGFSTLWGYAHLLVVLIGCMLLVALVVNPLLVFWKIRRNPYPLVFACLRESGVYAFFTRSSAANIPVNMALCEKLNLDRDTYSVSIPLGATINMAGAAITITVLTLAAVHTLGVPVDLPTALLLSVVASLCACGASGVAGGSLLLIPLACNMFGIPNDIAMQVVAVGFIIGVLQDSCETALNSSTDVLFTAAA…	DEDHMNAE_00460	Serine/threonine transporter SstT	WP_000235360 (100%)	MULTISPECIES: serine/threonine transporter SstT [Salmonella]
AUSMDU00068423	ATGAATACTGTTGGTACGCCATTATTATGGGGTGGATTCGCGGTTGTTGTGGTGATAATGCTATCCATCGACCTGTTGTTGCAGGGACGCCGTGGCGCACATGCGATGTCGATGAAACAAGCGGCAGGATGGTCAATCCTGTGGGTAACGCTCTCGCTACTGTTTAACGCTGCTTTCTGGTGGTATCTGGCTGAAACGCAAGGGCGCGAAGTTGCTGACCCGCAGGCATTGGCGTTCCTTACCGGCTATCTGATTGAAAAGTCGCTGGCCGTAGATAACGTCTTTGTCTGGCTGATGCTGTTTAGCTATTTCTCCGTCCCTCCGGCTCTGCAACGCCGGGTGCTGGTGTATGGGGTCCTTGGCGCGATCGTGTTGCGTACTATCATGATTTTCGCCGGT…	MNTVGTPLLWGGFAVVVVIMLSIDLLLQGRRGAHAMSMKQAAGWSILWVTLSLLFNAAFWWYLAETQGREVADPQALAFLTGYLIEKSLAVDNVFVWLMLFSYFSVPPALQRRVLVYGVLGAIVLRTIMIFAGTWLITQFEWLLYVFGAFLLFTGVKMALAKEDESGIGEKPMVRWLRGHLRMTDTIENEHFFVRKNGLLYATPLLLVLIMVELSDVIFAVDSIPAIFAVTTDPFIVLTSNLFAILGLRAMYFLLSGVAERFSMLKYGLAVILVFIGIKMLIVDFYHIPIAISLGVVFGILTITLVINAWVNHQRDKKLRAQ	DEDHMNAE_00461	Putative membrane-bound redox modulator Alx	WP_001098836 (100%)	MULTISPECIES: TerC family protein [Salmonella]
AUSMDU00068423	ATGATACGTTTCGCTGTAATTGGGACTAACTGGATCACGCGCCAGTTTGTCGACGCCGCCCACGAAACCGGCAAATTCAGGCTCGCCGCCGTTTACTCCCGTAGTCTTGAACAGGCGCAGTCTTTCGCAAATGATTATCCCGTCGAGCATCTGTTTACCTCGCTGGAAGCGATGGCGCAAAGCGACGCGATTGAGGCGGTTTATATCGCCAGCCCGAACTCCCTGCATTTCTCCCAGACACAGCGCTTTTTGCAGCATAAAAAACATGTCATGTGCGAAAAGCCGCTGGCTTCTAACCTGGCGGAGGTTGATGCCGCTATCGCCTGCGCGCGCGATAACCAGCGGGTACTGTTTGAAGCCTTTAAAACCGCCTGCCTGCCCAATTTTCTGCTGCTGCGG…	MIRFAVIGTNWITRQFVDAAHETGKFRLAAVYSRSLEQAQSFANDYPVEHLFTSLEAMAQSDAIEAVYIASPNSLHFSQTQRFLQHKKHVMCEKPLASNLAEVDAAIACARDNQRVLFEAFKTACLPNFLLLRESLPKIGRMHKALLNYCQYSSRYQRYLNGENPNTFNPAFSNGSIMDIGYYCLASAIALWGEPRSVQASANLLESGVDAHGVVVMDYGDFSVTLQHSKVSDSVLASEIQGERGSLVIEKLSECQKVCFAPRGALMQDLTQPQHINTMLYEAGAFAQLIENHAVEHPGLSLSRATAKWLTEIRRQTGVIFPADDLTHPLTA	DEDHMNAE_00462	scyllo-inositol 2-dehydrogenase (NADP(+)) IolU	WP_023195101 (99.7%)	MULTISPECIES: Gfo/Idh/MocA family oxidoreductase [Salmonella]
AUSMDU00068423	ATGCTCTCACAATGTGCCCGTTTTATCCGCCGCCTCTGTTTTACACGCCGGGCGTTAACAGTGGCGTGTTTTCTGCTTGTCGCAGCAGGCGTCGCGCTTTTCTATTCCAACTGGCTTATCGTCAACGCCTCGCAGCATCTGACATGGAATGACATTCAGACCGTTCCCGCCCGCAACGTCGGGCTGGTGTTAGGCGCTAAACCCGGCAATCGGTATTTTACCCGGCGGATTAATACTGCCGCCGCGTTGTATCACGCCGGTAAAGTGAAGTGGCTGTTAGTCAGCGGCGATAACGGCAAAAAAGAGTACGATGAACCTTCGGCGATGCAGCAGGCGCTGATAGCGAAAGGTGTGCCGGAAGCGGCCATTTTTTGTGATTATGCCGGATTCTCCACGCTG…	MLSQCARFIRRLCFTRRALTVACFLLVAAGVALFYSNWLIVNASQHLTWNDIQTVPARNVGLVLGAKPGNRYFTRRINTAAALYHAGKVKWLLVSGDNGKKEYDEPSAMQQALIAKGVPEAAIFCDYAGFSTLDSVVRARKVFGESRITIISQAFHNQRAIWLAQQYGIDAIGVNAPDLNKRHGTYTRIREKLARVSAVLDAKILHRQPKYLGAGVTIGADSAHGCPSRQ	DEDHMNAE_00463	hypothetical protein	WP_000951044 (100%)	vancomycin high temperature exclusion protein [Salmonella enterica]
AUSMDU00068423	ATGACCTCACTAACTTACCTTCAGGGGTATCCGGAACATCTCCTTGCCCAGGTGCGTACCTTAATCGCCGAGCAGCGCCTGGGAGCGGTGCTGGAAAAACGTTATCCCGGCGCGCATGATTACGCCACTGACAAAGCGCTATATCACTATACTCAGGAACTGAAAAGTCAGTTTCTGCGCAATGCGCCGCCCATCAATAAAGTGATGTATGACAGCAAGATCCATGTGCTGAAAAATGCGCTGGGACTACATACCGCTGTCTCGCGCGTTCAGGGCGGCAAGCTCAAGGCAAAGGCGGAGATCCGCGTCGCCACCGTGTTTCGTAACGCCCCGGAGCCATTCTTACGGATGATTGTGGTTCACGAGCTGGCGCACCTGAAAGAGAAAGATCATAACAAA…	MTSLTYLQGYPEHLLAQVRTLIAEQRLGAVLEKRYPGAHDYATDKALYHYTQELKSQFLRNAPPINKVMYDSKIHVLKNALGLHTAVSRVQGGKLKAKAEIRVATVFRNAPEPFLRMIVVHELAHLKEKDHNKAFYQLCCHMEPQYHQLEFDTRLWLTHQALSAQ	DEDHMNAE_00464	UTP pyrophosphatase	WP_000202969 (100%)	MULTISPECIES: M48 family metallopeptidase [Salmonella]
AUSMDU00068423	ATGAGCCACGTAGACGACGGTTTCCGTTCACTGACGCTGAAACGTTTTCCGCAAACGGATGATGTTAACCCGCTTCTGGCGTGGGAGGCGGCCGATGAGTATCTGCTGCAACAGTTGGATGAGACGGAAATTCGCGGCCCGGTGCTGATCCTGAATGATACGTTTGGCGCGCTAAGCTGTGCGCTGGCGGAGCATTCGCCATACAGTATTGGCGATTCGTATTTAAGCGAACTGGGTACGCGAGAGAATTTACGCCATAACGGCATCGCGGAGTCCAGCGTAACGTTTCTCGACAGTACCGCTGACTACCCGCAGGCGCCGGGCGTGGTATTGATTAAGGTACCGAAAACACTGGCGTTGCTGGAACAGCAGTTACGCGCTTTGCGTAAGGTCGTTACG…	MSHVDDGFRSLTLKRFPQTDDVNPLLAWEAADEYLLQQLDETEIRGPVLILNDTFGALSCALAEHSPYSIGDSYLSELGTRENLRHNGIAESSVTFLDSTADYPQAPGVVLIKVPKTLALLEQQLRALRKVVTAQTRIIAGAKARDIHTSTLELFEKVLGPTTTTLAWKKARLINCTFSHPQLADAPQTLSWKLEDTGWTIHNHANVFSRTGLDIGARFFMQHLPENLDGEIVDLGCGNGVIGLSLLAKNPQANVVFVDESPMAVDSSRLNVETNLPEAFERCEFMINNALSGVEPFRFNAVFCNPPFHQKHALTDNIAWEMFHHARRCLKINGELYIVANRHLDYFHKLKKIFGNCATIATNNKFVILKAVKQGRRR	DEDHMNAE_00465	Ribosomal RNA large subunit methyltransferase G	EMD7369758 (100%)	23S rRNA (guanine(1835)-N(2))-methyltransferase RlmG [Salmonella enterica]
AUSMDU00068423	ATGAGCTACCCGTCGCTGTTCGCCCCGCTCGATCTGGGCTTTACTACTCTCAGAAACCGCGTGCTGATGGGATCGATGCACACGGGTCTGGAAGAACATCCTGATGGCGCTGAGCGCCTGGCGGCATTTTATGCCGAGCGCGCGCGACACGGCGTAGCGTTAATCGTCACCGGCGGTATTGCGCCCGTTCCCTTCGGGGTCGTGATGACCGGCGGTGCGATGCTGAACGATGCCAGCCAATTAACGCCTCACCGCGTGGTGACCGATGCCGTACATGCGCAAGGCGGTAAAATCGCGCTGCAAATTCTGCACACCGGACGTTACAGCTATCAGCCGCACCTGGTCGCGCCGTCGGCAATTCAGGCGCCAATCAACCGCTTTATGCCGCACGAACTGACG…	MSYPSLFAPLDLGFTTLRNRVLMGSMHTGLEEHPDGAERLAAFYAERARHGVALIVTGGIAPVPFGVVMTGGAMLNDASQLTPHRVVTDAVHAQGGKIALQILHTGRYSYQPHLVAPSAIQAPINRFMPHELTHDEILQLIDDFAHCAQLAREAGYDGVEVMGSEGYLINEFLTRRTNHRDDEWGGDYTSRMRFAVEVVRAVRQRVGNDFIIIYRLSMLDLVENGGTFDETVQLAQAIEAAGASLINTGIGWHEARIPTIATPVPRGAFSWVTRKLKGHVSVPLIATNRINDPQVAETILTRGDADMVSMARPFLADAEFLTKAQSGRADEINTCIGCNQACLDRIFIGKVTSCLVNPRACHETHMPITPVIRKKNLAVVGAGPAGLAFAINAASRGHH…	DEDHMNAE_00466	24-dienoyl-CoA reductase	WP_080195154 (100%)	NADPH-dependent 2,4-dienoyl-CoA reductase [Salmonella enterica]
AUSMDU00068423	TTGAACAGGTTACCTTCCAGCGCATCGGCTTTGGCCTGTAGCGCGCACGCACTGAATCTCATCGAGAAGCGAACGCTAAACCATGAGGAAATGAAAGCACTAAACCGAGAGGTCATTGACTACTTTAAAGAGCATGTAAATCCAGGATTTCTGGAATACCGGAAATCTGTTACCGCCGGCGGGGATTACGGAGCCGTAGAGTGGCAAGCGGGCAGTTTGAATACGCTTGTCGACACCCAGGGGCAGGAGTTTATCGACTGTCTTGGGGGATTTGGCATCTTTAACGTGGGGCACCGTAATCCTGTTGTGGTATCCGCCGTCCAGAATCAACTCGCAAAACAACCTCTCCACAGCCAGGAGTTACTTGATCCCTTGCGGGCGATGCTGGCAAAAACGCTG…	LNRLPSSASALACSAHALNLIEKRTLNHEEMKALNREVIDYFKEHVNPGFLEYRKSVTAGGDYGAVEWQAGSLNTLVDTQGQEFIDCLGGFGIFNVGHRNPVVVSAVQNQLAKQPLHSQELLDPLRAMLAKTLAALTPGKLKYSFFCNSGTESVEAALKLAKAYQSPRGKFTFIATSGAFHGKSLGALSATAKSTFRRPFMPLLPGFRHVPFGNIDAMSMAFSEGKKTGDEIAAVILEPIQGEGGVILPPQGYLTEVRKLCDEFGALMILDEVQTGMGRTGKMFACEHENVQPDILCLAKALGGGVMPIGATIATEEVFSVLFDNPFLHTTTFGGNPLACAAALATINVLLEQNLPAQAEQKGDTLLDGFRQLAREYPNLVHDARGKGMLMAIEFVDNE…	DEDHMNAE_00467	Putrescine aminotransferase	EEC3546567 (100%)	putrescine aminotransferase [Salmonella enterica]
AUSMDU00068423	ATGTCTTCTCATCCCTACGTCAGCCAGCTAAATACCCCGCTGGATGATGATACCACTCTGATGTCTACGACCGACCTGGAAAGCTATATCACTCACGCCAATGACACTTTTGTCCAGGTGAGCGGCTATCAGTTAAACGAGTTACTGGCGCAGCCACATAATCTGGTGCGTCATCCGGATATGCCGAAAGCTGCCTTCGCAGATATGTGGTACACCCTAAAACAGGGCGAACCGTGGAGCGGCATTGTGAAAAACCGGCGTAAAAACGGCGACCATTATTGGGTGAGGGCCAACGCGGTACCGATGATACGTGAAGGGCGTGTGACGGGATATATGTCGATCCGTACCCGCGCCACGGATGATGAGATTGCCGCCGTCGAGCCTTTATATCAGGCGCTA…	MSSHPYVSQLNTPLDDDTTLMSTTDLESYITHANDTFVQVSGYQLNELLAQPHNLVRHPDMPKAAFADMWYTLKQGEPWSGIVKNRRKNGDHYWVRANAVPMIREGRVTGYMSIRTRATDDEIAAVEPLYQALNEGRCSKRIHKGLVVRQGLLGKLPAMPVRWRVRSIMGLMAVMLALALFGTDASWQALLLGALAMLAGTALFEWQIVRPIENVATQALKVATGERNSVQHLNRSDELGLMLRAVGQLGLMCRWLINDVSSQVSSVRNGSERLAKGNNDLNEHTRQTVENVQETVTTMNQMAESVKLNSETASAADKLSMAASSAATQGGEAMDTVIKTMDDIAHSTQRIGTITTLINDIAFQTNILALNAAVEAARAGEQGKGFAVVAGEVRHLASR…	DEDHMNAE_00468	Aerotaxis receptor	WP_023212682.1 (100%)	PAS domain-containing methyl-accepting chemotaxis protein [Salmonella enterica]
AUSMDU00068423	ATGCAAAAAGACGCGCTGAATAACGTACGTATCACCGATGAACAGGTATTAATGACACCGGAGCAGCTTAAAGCGGCCTTTCCGTTGAGCCTGGCGCAGGAAGCGCAGATAGCGCAGTCCCGGGGAATCATTTCTGACATTATTGCCGGGCGCGATCCGCGTCTGTTGGTGGTATGCGGTCCTTGTTCTATTCACGATCCTGAAACCGCTCTGGAATATGCCCGTCGATTTAAAGCCCTTGCCGCAGAGGTCAGCGATAGCCTCTATCTGGTAATGCGCGTCTATTTTGAAAAGCCGCGGACTACCGTCGGCTGGAAAGGGCTGATTAACGATCCTCACATGGATGGCTCATTTGATGTGGAAGCCGGGTTGAAAATAGCGCGTCAGCTACTGGTGGAA…	MQKDALNNVRITDEQVLMTPEQLKAAFPLSLAQEAQIAQSRGIISDIIAGRDPRLLVVCGPCSIHDPETALEYARRFKALAAEVSDSLYLVMRVYFEKPRTTVGWKGLINDPHMDGSFDVEAGLKIARQLLVELVNMGLPLATEALDPNSPQYLGDLFSWSAIGARTTESQTHREMASGLSMPVGFKNGTDGSLATAINAMRAAAQPHRFVGINQAGQVALLQTQGNPHGHVILRGGKAPNYSPADVAQCEKEMEQAGLRPSLMVDCSHGNSNKDYRRQPAVAESVVAQIKDGNRSIIGLMIESNIHEGNQSSEQPRSEMKYGISVTDACISWEMTDALLREIHKDLSGQLAVRVA	DEDHMNAE_00960	Phospho-2-dehydro-3-deoxyheptonate aldolase Tyr-sensitive	AGS30752 (99.72%)	Phospho-2-dehydro-3-deoxyheptonate aldolase, Tyr-sensitive [Salmonella enterica subsp. enterica serovar Newport str. USMARC-S3124.1]
AUSMDU00068423	ATGGTTGCTGAATTGACCGCATTACGCGATCAAATAGATGATGTCGATAAAGCGTTGTTGAATTTACTGGCTAAGCGCCTGGAACTGGTAGCCAAAGTCGGCGAGGTGAAAAGCCGTTTTGGCCTGCCTATTTACGTGCCGGAGCGTGAGGCCTCTATGCTGGCTTCACGACGGGCGGAAGCAGAAGCGATCGGTGTCCCGCCCGATCTCATTGAAGATGTCCTGCGCCGGGTAATGCGTGAATCTTACTCCAGCGAAAATGATAAGGGGTTCAAAACGCTTTGTCCTTCTCTGCGTCCGGTCGTCATTGTGGGTGGCGGCGGACAGATGGGGCGTCTGTTTGAAAAAATGCTCACGCTGTCGGGCTATCAGGTCCGTATTCTGGAACAACAGGACTGG…	MVAELTALRDQIDDVDKALLNLLAKRLELVAKVGEVKSRFGLPIYVPEREASMLASRRAEAEAIGVPPDLIEDVLRRVMRESYSSENDKGFKTLCPSLRPVVIVGGGGQMGRLFEKMLTLSGYQVRILEQQDWPRAGDIVADAGMVIVSVPIHVTEQVIAQLPPLPSDCILVDLASVKSGPLQAMLAAHDGPVLGLHPMFGPDSGSLAKQVVVWCDGRQPEAYQWFLEQIQVWGARLHRISAVEHDQNMVFIQALRHFATFAYGLHLAEENVQLEQLLALSSPIYRLELAMVGRLFAQDPQLYADIIMSSERNLALIKRYYNRFGDAIGLLEQGDKQAFIDSFRKVEHWFGDYARRFQNESRVLLRQANDSRP	DEDHMNAE_00961	T-protein	WP_080195190 (100%)	bifunctional chorismate mutase/prephenate dehydrogenase [Salmonella enterica]
AUSMDU00068423	ATGACTACACCGCACGTTTTATTTGATTATGTCGGACATCTACCAGAATGCCCCACATGGAGCGAGGATGAAAGCGCGCTGTATTGGACCGATATCCTGGAACAGGAGATCCATCGTTACCATCCGGCGAGCGGGACGCATAGCGTGCTGGCGTTTCCGGAAGAAGTGGGCTGTTTTGCCTTGCGTGAGCAGGGCGGATTTATTGTGGCCATGCGTCATGCTATCTGGCTGGCCGATAAAAATGGATTATTGCAGCGTAAGGTTTGCGACAATCCCTCTAATACGAAACTGGCGCGTTTCAACGATGGCGGCACTGATGGCGATGGACGTTTTTATGCCGGAACGTTCTGGGCGCCAGGTGACTATAATGGCGCGTTGCTGATGCGGATCGATCATGAC…	MTTPHVLFDYVGHLPECPTWSEDESALYWTDILEQEIHRYHPASGTHSVLAFPEEVGCFALREQGGFIVAMRHAIWLADKNGLLQRKVCDNPSNTKLARFNDGGTDGDGRFYAGTFWAPGDYNGALLMRIDHDLTAKVIQCDIQGHNGLAFSPDNQWMYTSDTPNGVIYRTLLDKHGEPGKRELFRHFGEGEGLPDGAAMDSEGCYWSAMFDGWRVARFSPQGEQLEEYRLPVRCPTMVCFGGADMKTLFITTTRENMSAQEVADYPLSGAIFTLQVAVAGMKKSRFIERQAGSTGTTFSLG	DEDHMNAE_00962	6-deoxy-6-sulfogluconolactonase	EEC6751466 (99.67%)	SMP-30/gluconolactonase/LRE family protein [Salmonella enterica]
AUSMDU00068423	ATGACATCGGAAAACCCATTACTGGCGCTGCGAGATAAAATCAGCGCCTTAGACGAAGAGTTACTGGCCTTACTGGCAAAACGACGCGCGCTGGCGATTGAAGTGGGACAAGCAAAACTACTGTCGCATCGTCCGGTTCGGGATATCGATCGTGAACGCGCGCTGCTGGACAGGCTCATCCATCTCGGTAAAGCCCACCATCTCGACGCACACTACATTACCCGTCTGTTCCAGCTTATCATTGAAGACTCCGTGCTTACTCAGCAGGCGCTGCTGCAACAACATCTGAATAATACTCACCCTCATTCGGCACGTATTGCGTTTCTTGGGCCGAAAGGCTCCTATTCTCATCTCGCGGCGCGCCAGTATGCCGCACGTCATTTTGAGCAATTTATTGAG…	MTSENPLLALRDKISALDEELLALLAKRRALAIEVGQAKLLSHRPVRDIDRERALLDRLIHLGKAHHLDAHYITRLFQLIIEDSVLTQQALLQQHLNNTHPHSARIAFLGPKGSYSHLAARQYAARHFEQFIESGCAKFTDIFHQVETGQADYAVVPIENTSSGAINDVYDLLQHTSLSIVGEMTVTIDHCVLVSGATDLNTIETVYSHPQPFQQCSKFLSRYPHWKIDYTESTSAAMEKVAQANSPRVAALGSEAGGMLHGLQVLERIAANQTQNITRFLVLARKAINVSDQVPAKTTLLIATGQQAGALVEALLVLRNHNLIMTKLESRPIHGNPWEEMFYLDIQANLESQVMQSALKELGEITRSMKVLGCYPSENVVPVEPA	DEDHMNAE_00963	Bifunctional chorismate mutase/prephenate dehydratase	WP_000200080 (100%)	MULTISPECIES: bifunctional chorismate mutase/prephenate dehydratase [Salmonella]
AUSMDU00068423	ATGTCGATTAAGAAGCTCGATGATGGTCGTTATGAAGTGGACGTAAGACCGCGCGGAACTTCAGGAAAGAGGATTCGCCGAAAATTCAACAGGAAGTCAGAAGCTCAGACATATGAAAAATATGTTTTGACAAACTTCCACGATAAAGAGTGGCAGGATAAACCAGCAGACAGAAGACTTTTGTCTGATTTGATCGCGCTATGGTGGAGTTACCACGGTAAAAACCATAATTACGGTGACTCATACAAAAAACGGCTAGAAAAGATTAACCGTGAAATGGGCGAACCCAGAGTTTACGAACTGACCCGTAATTTTTTAATGAAGTATCGTGCAAGCAGGCTACATGATGGTGTGTCTGCCGGAACGGTAAACAGGGACTTTTGTACTATGTCCAGCATG…	MSIKKLDDGRYEVDVRPRGTSGKRIRRKFNRKSEAQTYEKYVLTNFHDKEWQDKPADRRLLSDLIALWWSYHGKNHNYGDSYKKRLEKINREMGEPRVYELTRNFLMKYRASRLHDGVSAGTVNRDFCTMSSMFRLLIDMEEFHHENPFHKVRKLRLENTEMSFLSEEEIRDLLMALTGDDRRVVVLCLNTGARWGEASNLKAEHVISNRVTFVKTKTGPARTVPISQEIADYILTRKSGKLFDTNYERVRDVLRKVKPDLPRGQALHVLRHTFATHFMINGGNIITLQRILGHTTIEQTMTYAHFAPDYLSDAIRFNPMRGSVQIMSTN	DEDHMNAE_00964	Tyrosine recombinase XerC	ACH51777 (100%)	integrase [Salmonella enterica subsp. enterica serovar Agona str. SL483]
AUSMDU00068423	ATGACCAACTCGTCAAGTGCAGGAAAGAAAATCCAATTAATTAGGAAGGCGGAGGGATTAAGTAGAAGTCAACTATCTGAAATAATAGGAATTTCCTACAACACTTTAACTAATTACGAAGTGAAAGGCATACAGATGACTGAAGGCAACCTCATGTTGTTCACTCAGCATCCAAGATTTGAAAAATATACGCTTTGGTTAATGACAGGCAAAACAGCACCGGCAGCGGGACAGGTCGCGCCGTCTCTCTCCCCTGATGGGCAAGACGACAAAAAATCATCCCACTCCACCCAGAAGGCTGGTTAA	MTNSSSAGKKIQLIRKAEGLSRSQLSEIIGISYNTLTNYEVKGIQMTEGNLMLFTQHPRFEKYTLWLMTGKTAPAAGQVAPSLSPDGQDDKKSSHSTQKAG	DEDHMNAE_00965	hypothetical protein	WP_000185337 (100%)	MULTISPECIES: helix-turn-helix transcriptional regulator [Salmonella]
AUSMDU00068423	ATGAAAGAGCTATCCGAAAATGAGATTTCATTACTGGTGACACCAGAACTTTTTGCTACCTACATAGGTAAAACACCGTCTGCGATCCGAAAAATGGCTTCTGCTAATAAGTTGCCAGTTGTACGCATGAAAGATCCTGATAACCCCTCGAAAAAAGGGGGAGAAATTTATATTCATCGTGGCGAATGGGATGATTACGCAGCTTACCTTGCGCAGTCTGCACCGCCTGAGTGGCATAACTGGAAAAACCGCTTATTTACATCTGAACCAGGAATCTTTAAAGAGTGGGCTAAGCGAGTTTTTACGACGAGTAAAACAACAAGCCATAGTAAAAAATAA	MKELSENEISLLVTPELFATYIGKTPSAIRKMASANKLPVVRMKDPDNPSKKGGEIYIHRGEWDDYAAYLAQSAPPEWHNWKNRLFTSEPGIFKEWAKRVFTTSKTTSHSKK	DEDHMNAE_00966	hypothetical protein	WP_000661531 (100%)	MULTISPECIES: Cox family DNA-binding protein [Salmonella]
AUSMDU00068423	ATGAAAGCGAAATACGCCACGCTTATTCGTAGCCTGTTACGTACCTATCGCGAACAGGCAAGTGCTATTGAGAAGGAGTCATTCTCTGTTCATAGCGATGGTATCCAGTTAATGGAGCTAAATTTAAAACTGGCGAAGTGTCTCGAAGGTATGTCTTTAATGGCCAGGTTTAATAATGAATTTGAGGATTATTGTGAACTTCACGAAATTACTATGATGGCTTTTAATGGGAGTATTCCGGTTGATGATAATATTCCAGGCCTCATTTCACTCGCTTCATGCACTGTAAAAAATAATAAATCTGCTGTACAACTTACCGCCGTTAAACGTTAA	MKAKYATLIRSLLRTYREQASAIEKESFSVHSDGIQLMELNLKLAKCLEGMSLMARFNNEFEDYCELHEITMMAFNGSIPVDDNIPGLISLASCTVKNNKSAVQLTAVKR	DEDHMNAE_00967	hypothetical protein	WP_079960662 (100%)	MULTISPECIES: hypothetical protein [Salmonella]
AUSMDU00068423	ATGAAACATTTAATGATTGACCTTGAGACAATGGATAATAAACCAACCGCTGCAATTACTGCTATCGGTGCTGTTCTGTTTAATCCGGAAACGGGTGAAATGGGGGAAACATTCTATCGTCGTATCAGTCTTACAAGTAGCGTTGATTACGACTGCACGATGGGCGCAGATACCGTGTTGTGGTGGCTGCGTCAGTCCATCGAAGCAAAGAGCGAGATTATTAATGATGCGAATTGTCCGCTGGATACCGCCATATCTGACCTTTTCCATTTTATCTGTGAACTCACTGATGCACATCATTTACAGGTCTGGGGTAATGGATCGTCATTCGACAACGTTATTCTTCGTCATGCTGCAAATAAGGTCGGCTTGTTAAGCCCGATGTGGAATTACTGGAAT…	MKHLMIDLETMDNKPTAAITAIGAVLFNPETGEMGETFYRRISLTSSVDYDCTMGADTVLWWLRQSIEAKSEIINDANCPLDTAISDLFHFICELTDAHHLQVWGNGSSFDNVILRHAANKVGLLSPMWNYWNDRDVRTVSALAKDLGLNINNIIKFEGVKHHALYDAIHQAKIVSYVWTYLMKIASVK	DEDHMNAE_00968	hypothetical protein	WP_079960661 (100%)	MULTISPECIES: 3'-5' exonuclease [Salmonella]
AUSMDU00068423	ATGCTGACAGTGACCTCTCATGCGAGTGAAAGTGTCATTAACAAGGCATTTTCAGTGCTGACTGAATATTACAACGGCAAAAAGGTTTATCAGGTTATTAAGCCGAATCATTATTTTTCTGTTCATGTCTCCTATCGCTGGCGTCTGCTTAGTAAGAATAAGGGCAGGGACTGGGAATTAATGACGCATGAGCGATATAACAAACAGTATAAAATATAA	MLTVTSHASESVINKAFSVLTEYYNGKKVYQVIKPNHYFSVHVSYRWRLLSKNKGRDWELMTHERYNKQYKI	DEDHMNAE_00969	hypothetical protein	WP_076009995 (100%)	MULTISPECIES: hypothetical protein [Salmonella]
AUSMDU00068423	ATGCCCGTTGACTTTCTGACCACTGAGCAGACTGAAAGCTATGGCAGATTCACCGGTGAACCGGATGAGCTTCAGCTGGCACGATATTTTCGGCACTGTTGCAAAGTTAGCGATGAGGCAGCCTTTTGTCTTATTCAAAGGCCTTACATTTCAAAAACTCTGCTTACCAGGCGCATTTCGCCCAGGGGATCACCATAA	MPVDFLTTEQTESYGRFTGEPDELQLARYFRHCCKVSDEAAFCLIQRPYISKTLLTRRISPRGSP	DEDHMNAE_03515	hypothetical protein	UJJ80506 (96.92%)	hypothetical protein AAIFHCJG_00010 (plasmid) [Pseudomonas aeruginosa]
AUSMDU00068404	GTGTCATTTCGCCCTCAGCCGGAACCGACCCCAATAGCTAAGAATGGTTCGATTGTTGAATACCAGTCTGTAAGGACCAAGCCTGAACCTGAGCAGGTTTTGGCTGCGGAAAAATTATATGCTCAATTGAGAAGCGGGAAGGCCGCGAGGCCGAAATTGGCTGCTAGCTTTTCCGTGAAAATACTCTTGCTCATATGGGGTAGTATTATATCAAGCGCAATGGCTGCCGGCATGCTTACTGATACATCAATAAGCAGCTTATTGTTAGCCACTTTAATGTCAGGAAGCTTAAGCTCTGTTAGTGTTTTGGCTATTCTCTCTCCTCTTGGAAGACTGGTTGAAAGAGCCAGGAATATTTCCAATAACCCATTAAGTCAATCCCTCTACACTGGGCGCACC…	VSFRPQPEPTPIAKNGSIVEYQSVRTKPEPEQVLAAEKLYAQLRSGKAARPKLAASFSVKILLLIWGSIISSAMAAGMLTDTSISSLLLATLMSGSLSSVSVLAILSPLGRLVERARNISNNPLSQSLYTGRTDEFGQIEFALRMMQAETGAIVGRIGDASNRLSEHTRGLLKDIESSNVLTVEQQAETDQIATAVNQMVASIQEVASNAQHAADAAGRADTETASGQRLVAHTSQSITALEGEIRQATQVIHELEGQSNEISKVLDVIRGIAEQTNLLALNAAIEAARAGEQGRGFAVVADEVRSLAACTQQSTTDIQSMISALQERAQSAVTVMEQSSRQAHTSVAHAEEAATALDGIGQRVNEITDMNAQIATAVEQQGAVSEDINRSIIGTVANS…	KBNJBKLK_00801	hypothetical protein	WP_254891597 (100%)	HAMP domain-containing methyl-accepting chemotaxis protein, partial [Salmonella enterica]
AUSMDU00068404	ATGTCACGACGCCATATTTTCACCGAACGGCAGCGAGCAGCGCTGTTCGATCTGCCCACGGACGAACTGTCGCTACTGAAGTTCTACACGCTGGGCGATGATGACCTGGAAAACATTAGGCAGCGCCGCAGACCGGAAAACAGGATTGGCTTTGCCCTGCAACTTTGTGCCTTACGATATCCGGGCCGTGCACTGGCTCCTGGTGAGATGATCCCGCGTGAAGTCCTTTCCTTCGTCGGTGCTCAGCTTGGAGTTCCGGCTGATGCGCTTCTCACTTATGCCACACGGCGCCAAACCCGTCAGCAGCACATGGACACGCTGCGCGAAATTTACGGCTACAAGACCTTCACGGGCCGTGGTGCCCGTGATCTGCGGGAGTGGACTTTCGGCCAGGCCGAA…	MSRRHIFTERQRAALFDLPTDELSLLKFYTLGDDDLENIRQRRRPENRIGFALQLCALRYPGRALAPGEMIPREVLSFVGAQLGVPADALLTYATRRQTRQQHMDTLREIYGYKTFTGRGARDLREWTFGQAEDARSNEDLAHRFIVRCRETSTILPAVSTIERLCADALVAAERRIETRIAENLTADVRDHLDKLLSEMLAGNISRFIWLRNFEVGNNSAAANRLLDRLEFLRTLNINHSALASIPAHRIARLRRQGERYFTDGLRDITSDRRWAILAVCVVEWEAAIADAIVETHDRIVGKTWREAKRQHDETISGSKATLTDTIRTFTALGASLLEARSDGTPLEMAVASSVAWDRLAQLVATGTQLSNTLADEPLAYVGQGYHRFRRYAPRMLRC…	KBNJBKLK_00802	Tn3 family transposase	UNT08880 (99.9%)	Tn3 family transposase [Klebsiella pneumoniae]
AUSMDU00068404	TTGGGACATCGTGCCGCCATTTACTGCCGGGTTTCAACAGCGGATCAGTCTTGTGAACGCCAGGAATTTGATCTGCGAGCCTTCGCCGGCCGTGCCGGCTACGACGTGGTGGGAATATTTAAGGAAACAGGTTCAGGAACTAAACTCGACCGGGCCGAGCGAAAGAAAGTCCTGGCGCTTGCCCAGTCCAGACAAATTGATGCAATCCTGGTCACTGAGCTTTCCCGGTGGGGGCGCTCGACGCTCGATCTGCTCAATACGCTACGTGAACTGGAGAACTGGAAGGTTTCCGTGATAGCCATGAATGGAATGGCGTTCGATCTTTCGTCGCCGTATGGACGAATGCTGGCGACGTTTCTTTCCGGCATTGCGGAGTTTGAGCGGGATCTCATCAGCGAG…	LGHRAAIYCRVSTADQSCERQEFDLRAFAGRAGYDVVGIFKETGSGTKLDRAERKKVLALAQSRQIDAILVTELSRWGRSTLDLLNTLRELENWKVSVIAMNGMAFDLSSPYGRMLATFLSGIAEFERDLISERVKSGLAVAKARGKRLGRQAGVRPKSDRLLPKVVAMRAEGRSYRWIARELGISKNTVADIVQRHRANA	KBNJBKLK_00803	Serine recombinase PinR	WP_248957895 (100%)	recombinase family protein, partial [Klebsiella pneumoniae]
AUSMDU00068404	ATGAGTATAAAAACATTTATTTTCAGCCAGCCCGATAAGCCGATTGTAAAAGAGAAAAAAGAGATAGACCAGACCTATAAAAAATTTCGTTTTGAGATTATCGCCTCGGTCTTTATCTCTTATGCCGTCTTTTATCTTACCCGTAAAAACTTCTCCGCCGCGATGCCGGCCATGCTGACGGAAACGTCGCTGACCGCAGAAGACTTCGCCATTATGTCTTCTATTTTTTACATTCTTTATGGCGCGATGAAGTTTGTCGGCGGGATGCTGGTCGATAAAATTAACCCGAAAGCTATGACCGGCCCGGTGCTGATTGGCGTGGGGATTGTAAATATTCTGTTCGGCTTTTCCGACAGCGTGGCGGCATTCTACGTGCTGTACAGTCTCAACGCGATCTTA…	MSIKTFIFSQPDKPIVKEKKEIDQTYKKFRFEIIASVFISYAVFYLTRKNFSAAMPAMLTETSLTAEDFAIMSSIFYILYGAMKFVGGMLVDKINPKAMTGPVLIGVGIVNILFGFSDSVAAFYVLYSLNAILQGTSFPPMAKIMASWFSKNERGRWWAIVEAAHNIGGSLAPLLTSFAIAFSGSWKMGFYVPGAISLLMGIVALFTALLQIVGGDKLIIPFC	KBNJBKLK_01237	Membrane sensor protein UhpC	ELO73448 (100%)	putative regulatory protein [Salmonella enterica subsp. enterica serovar Enteritidis str. 33944]
AUSMDU00068404	ATGCCCGTTGACTTTCTGACCACTGAGCAGACTGAAAGCTATGGCAGATTCACCGGTGAACCGGATGAGCTTCAGCTGGCACGATATTTTCACCTTGATGAAGCAGACAAGGAATTTATCGGAAAAAGCAGAGGTGATCACAACCGTCTGGGCATGGCACTGTTGCAAAGTTAG	MPVDFLTTEQTESYGRFTGEPDELQLARYFHLDEADKEFIGKSRGDHNRLGMALLQS	KBNJBKLK_01241	Tn3 family transposase Tn2	ELW1005517 (100%)	DUF4158 domain-containing protein, partial [Salmonella enterica]
AUSMDU00068404	ATGTGCGAACTCGATATTTTACACGACTCTCTTTACCAATTCTGCCCCGAATTACACTTAAAACGACTCAACAGCTTAACGTTGGCTTGCCACGCCTTACTTGACTGTAAAACTCTCACTCTTACCGAACTTGGCCGTAACCTGCCAACCAAAGCGAGAACAAAACATAACATCAAACGAATCGACCGATTGTTAGGTAATCGTCACCTCCACAAAGAGCGACTCGCTGTATACCGTTGGCATGCTAGCTTTATCTGTTCGGGCAATACGATGCCCATTGTACTTGTTGACTGGTCTGATATCCGTGAGCAAAAACGGCTTATGGTATTGCGAGCTTCAGTCGCACTACACGGTCGTTCTGTTACTCTTTATGAGAAAGCGTTCCCGCTTTCAGAGCAA…	MCELDILHDSLYQFCPELHLKRLNSLTLACHALLDCKTLTLTELGRNLPTKARTKHNIKRIDRLLGNRHLHKERLAVYRWHASFICSGNTMPIVLVDWSDIREQKRLMVLRASVALHGRSVTLYEKAFPLSEQCSKKAHDQFLADLASILPSNTTPLIVSDAGFKVPWYKSVEKLGWYWLSRVRGKVQYADLGAENWKPISNLHDMSSSHSKTLGYKRLTKSNPISCQILLYKSRSKGRKNQRSTRTHCHHPSPKIYSASAKEPWILATNLPVEIRTPKQLVNIYSKRMQIEETFRDLKSPAYGLGLRHSRTSSSERFDIMLLIALMLQLTCWLAGVHAQKQGWDKHFQANTVRNRNVLSTVRLGMEVLRHSGYTITREDSLVAATLLTQNLFTHGYVL…	KBNJBKLK_01347	IS4 family transposase ISVsa5	WP_001352368 (100%)	MULTISPECIES: IS4-like element ISVsa5 family transposase [Bacteria]
AUSMDU00068404	ATGGCAAAGATTAAAGGTCAAGTTAAGTGGTTCAACGAATCCAAAGGTTTTGGCTTCATTACTCCGGCTGACGGCAGCAAAGATGTGTTCGTACACTTCTCCGCTATCCAGGGCAATGGTTTCAAAACTCTGGCTGAAGGCCAGAACGTTGAGTTCGAAATTCAGGACGGCCAGAAAGGTCCGGCTGCTGTTAACGTAACAGCTATCTGA	MAKIKGQVKWFNESKGFGFITPADGSKDVFVHFSAIQGNGFKTLAEGQNVEFEIQDGQKGPAAVNVTAI	KBNJBKLK_02945	Cold shock-like protein CspC	EAO7955389 (100%)	DUF2627 domain-containing protein [Salmonella enterica]
AUSMDU00068404	ATGAACCCATTCAAAGGCCGGCATTTTCAGCGTGACATCATTCTGTGGGCCGTACGCTGGTACTGCAAATACGGCATCAGTTACCGTGAGCTGCAGGAGATGCTGGCTGAACGCGGAGTGAATGTCGATCACTCCACGATTTACCGCTGGGTTCAGCGTTATGCGCCTGAAATGGAAAAACGGCTGCGCTGGTACTGGCGTAACCCTTCCGATCTTTGCCCGTGGCACATGGATGAAACCTACGTGAAGGTCAATGGCCGCTGGGCGTATCTGTACCGGGCCGTCGACAGCCGGGGCCGCACTGTCGATTTTTATCTCTCCTCCCGTCGTAACAGCAAAGCTGCATACCGGTTTCTGGGTAAAATCCTCAACAACGTGAAGAAGTGGCAGATCCCGCGA…	MNPFKGRHFQRDIILWAVRWYCKYGISYRELQEMLAERGVNVDHSTIYRWVQRYAPEMEKRLRWYWRNPSDLCPWHMDETYVKVNGRWAYLYRAVDSRGRTVDFYLSSRRNSKAAYRFLGKILNNVKKWQIPRFINTDKAPAYGRALALLKREGRCPSDVEHRQIKYRNNVIECDHGKLKRIIGATLGFKSMKTAYATIKGIEVMRALRKGQASAFYYGDPLGEMRLVSRVFEM	KBNJBKLK_02946	IS6 family transposase IS26	AOZ86963 (100%)	IS6 family transposase (plasmid) [Klebsiella pneumoniae subsp. pneumoniae]
AUSMDU00068404	ATGGACGAACAGTGGGGATACGTCGGGGCTAAATCGCGCCAGCGCTGGCTGTTTTACGCGTATGACAGGCTCCGGAAGACGGTTGTTGCGCACGTATTCGGTGAACGCACTATGGCGACGCTGGGGCGTCTTATGAGCCTGCTGTCACCCTTTGACGTGGTGATATGGATGACGGATGGCTGGCCGCTGTATGAATCCCGCCTGAAGGGAAAGCTGCACGTAATCAGCAAGCGATATACGCAGCGAATTGAGCGGCATAACCTGAATCTGAGGCAGCACCTGGCACGGCTGGGACGGAAGTCGCTGTCGTTCTCAAAATCGGTGGAGCTGCATGACAAAGTCATCGGGCATTATCTGAACATAAAACACTATCAATAA	MDEQWGYVGAKSRQRWLFYAYDRLRKTVVAHVFGERTMATLGRLMSLLSPFDVVIWMTDGWPLYESRLKGKLHVISKRYTQRIERHNLNLRQHLARLGRKSLSFSKSVELHDKVIGHYLNIKHYQ	KBNJBKLK_03366	IS1 family transposase IS1R	WP_284582465 (100%)	IS1 family transposase, partial [Escherichia coli]
AUSMDU00068404	ATGGCGGAAAATCGTGTTGAGGCCAACGCCCATAATGCGGGCGGTTGCCCGGCATCCAACGCCATTCATGGCCATATCAATGATTTTCTGGTGCGTACCGGGTTGAGAAGCGGTGTAAGTGAACTGCAGTTGCCATGTTTTACGGCAGTGAGAGCAGAGATAGCGCTGATGTCCGGCGGTGCTTTTGCCGTTACGCACCACCCCGTCAGTAGCTGA	MAENRVEANAHNAGGCPASNAIHGHINDFLVRTGLRSGVSELQLPCFTAVRAEIALMSGGAFAVTHHPVSS	KBNJBKLK_03367	hypothetical protein	WP_000829826 (100%)	MULTISPECIES: hypothetical protein [Enterobacteriaceae]
AUSMDU00068404	ATGGTATTGCCTTCAATGAATAAATCAGTTGAGGCCATTAGCAATAATCACCTTCAACAGCCGAACAAATTTCCATTAATAAATGGATTAGCTGACGTAAGAGACTATTATGTCGCAAACTGCTTATTGTTTAAACTTAATAAAGGCAGTTTGCGAATTGAAAACGAATTTGGGGAGTTCATCGAACAATCTGCGCCGTGTTTATTTTTATTGGAAAAAGATCAAACAATCACGCTTAGGGTGATGCTGCCAACTTACTGA	MVLPSMNKSVEAISNNHLQQPNKFPLINGLADVRDYYVANCLLFKLNKGSLRIENEFGEFIEQSAPCLFLLEKDQTITLRVMLPTY	KBNJBKLK_03506	hypothetical protein	ECV7357000 (97.53%)	AraC family transcriptional regulator, partial [Salmonella enterica subsp. enterica serovar Enteritidis]
